# Integrated Multi-omic Framework of the Plant Response to Jasmonic Acid

**DOI:** 10.1101/736363

**Authors:** Mark Zander, Mathew G. Lewsey, Natalie M. Clark, Lingling Yin, Anna Bartlett, J. Paola Saldierna Guzmán, Elizabeth Hann, Amber E. Langford, Bruce Jow, Aaron Wise, Joseph R. Nery, Huaming Chen, Ziv Bar-Joseph, Justin W. Walley, Roberto Solano, Joseph R. Ecker

**Affiliations:** Plant Biology Laboratory, Salk Institute for Biological Studies, La Jolla, CA 92037, USA; Genomic Analysis Laboratory, Salk Institute for Biological Studies, La Jolla, CA 92037, USA; Howard Hughes Medical Institute, Salk Institute for Biological Studies, La Jolla, CA 92037, USA; Centre for AgriBioscience, Department of Animal, Plant and Soil Sciences, School of Life Sciences, La Trobe University, Melbourne, VIC 3086, Australia; Australian Research Council Industrial Transformation Research Hub for Medicinal Agriculture, Centre for AgriBioscience, La Trobe University, Bundoora, VIC 3086, Australia; Plant Pathology and Microbiology, Iowa State University, Ames, IA 50011, USA; School of Natural Sciences, University of California Merced, Merced, CA 95343, USA; Department of Chemical and Environmental Engineering, Department of Botany and Plant Sciences, University of California, Riverside, CA 92521, USA; Computational Biology Department, School of Computer Science, Carnegie Mellon University, Pittsburgh, PA 15213, USA; Department of Plant Molecular Genetics, Centro Nacional de Biotecnología, Consejo Superior de Investigaciones Científicas (CNB-CSIC), 28049 Madrid, Spain

## Abstract

Understanding the systems-level actions of transcriptional responses to hormones provides insight into how the genome is reprogrammed in response to environmental stimuli. Here, we investigate the signaling pathway of the hormone jasmonic acid (JA), which controls a plethora of critically important processes in plants and is orchestrated by the transcription factor MYC2 and its closest relatives in *Arabidopsis thaliana.* We generated an integrated framework of the response to JA that spans from the activity of master and secondary-regulatory transcription factors, through gene expression outputs and alternative splicing to protein abundance changes, protein phosphorylation and chromatin remodeling. We integrated time series transcriptome analysis with (phospho)proteomic data to reconstruct gene regulatory network models. These enable us to predict previously unknown points of crosstalk from JA to other signaling pathways and to identify new components of the JA regulatory mechanism, which we validated through targeted mutant analysis. These results provide a comprehensive understanding of how a plant hormone remodels cellular functions and plant behavior, the general principles of which provide a framework for analysis of cross-regulation between other hormone and stress signaling pathways.
