## Supplementary material for "Integrated Multi-omic Framework of the Plant Response to Jasmonic Acid": Supp Table 3

### Sheet: MYC2 dreme
Supplementary Table 3. Motifs detected de novo within MYC2 and MYC3 target summits. The data are DREME model outputs for MYC2 and MYC3 high-stringency summits.
# DREME 4.9.0
# command: dreme -v 1 -oc MYC2_v2/dreme_out -p MYC2_v2/seqs-centered -n MYC2_v2/seqs-shuffled -png -e 0.05
# positives: 6736
# from: MYC2_v2/seqs-centered
# negatives: 6736
# from: MYC2_v2/seqs-shuffled
MEME version 4.9.0
ALPHABET= ACGT
strands: + -
Background letter frequencies (from dataset):
A 0.336 C 0.162 G 0.164 T 0.337
MOTIF CAYGTK
# Word RC Word Pos Neg P-value E-value
# BEST CAYGTK MACRTG 4240 1230 7.0e-635 3.1e-630
# CACGTG CACGTG 1486 67 2.5e-386 1.1e-381
# CATGTG CACATG 1620 359 4.2e-221 1.9e-216
# CACGTT AACGTG 1153 326 5.2e-121 2.3e-116
# CATGTT AACATG 931 605 4.8e-019 2.1e-014
letter-probability matrix: alength= 4 w= 6 nsites= 5391 E= 3.1e-630
0.000000 1.000000 0.000000 0.000000
1.000000 0.000000 0.000000 0.000000
0.000000 0.534595 0.000000 0.465405
0.000000 0.000000 1.000000 0.000000
0.000000 0.000000 0.000000 1.000000
0.000000 0.000000 0.619366 0.380634
MOTIF RAGARA
# Word RC Word Pos Neg P-value E-value
# BEST RAGARA TYTCTY 2767 1786 5.7e-072 2.5e-067
# AAGAAA TTTCTT 1626 1032 2.8e-038 1.2e-033
# GAGAGA TCTCTC 512 203 1.4e-033 6.0e-029
# AAGAGA TCTCTT 732 432 1.5e-020 6.8e-016
# GAGAAA TTTCTC 777 492 2.1e-017 9.1e-013
letter-probability matrix: alength= 4 w= 6 nsites= 3730 E= 2.5e-067
0.677480 0.000000 0.322520 0.000000
1.000000 0.000000 0.000000 0.000000
0.000000 0.000000 1.000000 0.000000
1.000000 0.000000 0.000000 0.000000
0.694638 0.000000 0.305362 0.000000
1.000000 0.000000 0.000000 0.000000
MOTIF TATWWWA
# Word RC Word Pos Neg P-value E-value
# BEST TATWWWA TWWWATA 3336 2363 5.4e-065 2.3e-060
# TATTTTA TAAAATA 1009 579 4.9e-031 2.1e-026
# TATAATA TATTATA 769 419 6.7e-027 2.9e-022
# TATATAA TTATATA 650 332 1.6e-026 6.9e-022
# TATATTA TAATATA 674 421 7.5e-016 3.2e-011
# TATTAAA TTTAATA 728 487 2.2e-013 9.7e-009
# TATAAAA TTTTATA 764 601 1.8e-006 7.9e-002
# TATTTAA TTAAATA 647 518 4.3e-005 1.9e+000
letter-probability matrix: alength= 4 w= 7 nsites= 4635 E= 2.3e-060
0.000000 0.000000 0.000000 1.000000
1.000000 0.000000 0.000000 0.000000
0.000000 0.000000 0.000000 1.000000
0.441208 0.000000 0.000000 0.558792
0.422222 0.000000 0.000000 0.577778
0.525782 0.000000 0.000000 0.474218
1.000000 0.000000 0.000000 0.000000
MOTIF CACGMG
# Word RC Word Pos Neg P-value E-value
# BEST CACGMG CKCGTG 579 158 1.4e-060 6.1e-056
# CACGAG CTCGTG 398 97 4.1e-046 1.7e-041
# CACGCG CGCGTG 193 63 4.2e-017 1.8e-012
letter-probability matrix: alength= 4 w= 6 nsites= 622 E= 6.1e-056
0.000000 1.000000 0.000000 0.000000
1.000000 0.000000 0.000000 0.000000
0.000000 1.000000 0.000000 0.000000
0.000000 0.000000 1.000000 0.000000
0.662379 0.337621 0.000000 0.000000
0.000000 0.000000 1.000000 0.000000
MOTIF GGYCMA
# Word RC Word Pos Neg P-value E-value
# BEST GGYCMA TKGRCC 975 515 2.9e-037 1.3e-032
# GGTCCA TGGACC 283 105 8.3e-021 3.5e-016
# GGCCCA TGGGCC 204 79 1.8e-014 7.7e-010
# GGTCAA TTGACC 380 237 2.1e-009 8.9e-005
# GGCCAA TTGGCC 185 128 6.6e-004 2.8e+001
letter-probability matrix: alength= 4 w= 6 nsites= 1060 E= 1.3e-032
0.000000 0.000000 1.000000 0.000000
0.000000 0.000000 1.000000 0.000000
0.000000 0.358491 0.000000 0.641509
0.000000 1.000000 0.000000 0.000000
0.526415 0.473585 0.000000 0.000000
1.000000 0.000000 0.000000 0.000000
MOTIF BCCAC
# Word RC Word Pos Neg P-value E-value
# BEST BCCAC GTGGV 1833 1305 2.6e-027 1.1e-022
# CCCAC GTGGG 645 412 4.3e-014 1.8e-009
# TCCAC GTGGA 911 648 7.7e-013 3.2e-008
# GCCAC GTGGC 489 352 6.1e-007 2.6e-002
letter-probability matrix: alength= 4 w= 5 nsites= 2154 E= 1.1e-022
0.000000 0.311978 0.237697 0.450325
0.000000 1.000000 0.000000 0.000000
0.000000 1.000000 0.000000 0.000000
1.000000 0.000000 0.000000 0.000000
0.000000 1.000000 0.000000 0.000000
MOTIF AAWAAWAA
# Word RC Word Pos Neg P-value E-value
# BEST AAWAAWAA TTWTTWTT 1382 977 2.2e-020 9.0e-016
# AAAAAAAA TTTTTTTT 598 378 1.4e-013 5.6e-009
# AATAATAA TTATTATT 293 162 2.2e-010 8.9e-006
# AATAAAAA TTTTTATT 407 308 8.1e-005 3.3e+000
# AAAAATAA TTATTTTT 356 283 1.7e-003 7.1e+001
letter-probability matrix: alength= 4 w= 8 nsites= 1577 E= 9.0e-016
1.000000 0.000000 0.000000 0.000000
1.000000 0.000000 0.000000 0.000000
0.588459 0.000000 0.000000 0.411541
1.000000 0.000000 0.000000 0.000000
1.000000 0.000000 0.000000 0.000000
0.634750 0.000000 0.000000 0.365250
1.000000 0.000000 0.000000 0.000000
1.000000 0.000000 0.000000 0.000000
MOTIF AGARGA
# Word RC Word Pos Neg P-value E-value
# BEST AGARGA TCYTCT 653 398 1.2e-016 5.0e-012
# AGAAGA TCTTCT 430 263 3.9e-011 1.6e-006
# AGAGGA TCCTCT 243 149 8.4e-007 3.4e-002
letter-probability matrix: alength= 4 w= 6 nsites= 697 E= 5.0e-012
1.000000 0.000000 0.000000 0.000000
0.000000 0.000000 1.000000 0.000000
1.000000 0.000000 0.000000 0.000000
0.647059 0.000000 0.352941 0.000000
0.000000 0.000000 1.000000 0.000000
1.000000 0.000000 0.000000 0.000000
MOTIF TMTATAYA
# Word RC Word Pos Neg P-value E-value
# BEST TMTATAYA TRTATAKA 236 98 6.8e-015 2.8e-010
# TATATATA TATATATA 90 28 3.9e-009 1.6e-004
# TCTATATA TATATAGA 61 20 2.7e-006 1.1e-001
# TATATACA TGTATATA 87 39 1.0e-005 4.2e-001
# TCTATACA TGTATAGA 42 22 8.3e-003 3.4e+002
letter-probability matrix: alength= 4 w= 8 nsites= 259 E= 2.8e-010
0.000000 0.000000 0.000000 1.000000
0.652510 0.347490 0.000000 0.000000
0.000000 0.000000 0.000000 1.000000
1.000000 0.000000 0.000000 0.000000
0.000000 0.000000 0.000000 1.000000
1.000000 0.000000 0.000000 0.000000
0.000000 0.474903 0.000000 0.525097
1.000000 0.000000 0.000000 0.000000
MOTIF GGGWCC
# Word RC Word Pos Neg P-value E-value
# BEST GGGWCC GGWCCC 156 64 1.7e-010 7.0e-006
# GGGACC GGTCCC 120 46 3.4e-009 1.4e-004
# GGGTCC GGACCC 59 21 1.2e-005 4.8e-001
letter-probability matrix: alength= 4 w= 6 nsites= 159 E= 7.0e-006
0.000000 0.000000 1.000000 0.000000
0.000000 0.000000 1.000000 0.000000
0.000000 0.000000 1.000000 0.000000
0.704403 0.000000 0.000000 0.295597
0.000000 1.000000 0.000000 0.000000
0.000000 1.000000 0.000000 0.000000
MOTIF TAAWTAA
# Word RC Word Pos Neg P-value E-value
# BEST TAAWTAA TTAWTTA 869 644 4.6e-010 1.9e-005
# TAATTAA TTAATTA 525 355 1.7e-009 6.9e-005
# TAAATAA TTATTTA 372 308 6.6e-003 2.6e+002
letter-probability matrix: alength= 4 w= 7 nsites= 928 E= 1.9e-005
0.000000 0.000000 0.000000 1.000000
1.000000 0.000000 0.000000 0.000000
1.000000 0.000000 0.000000 0.000000
0.410560 0.000000 0.000000 0.589440
0.000000 0.000000 0.000000 1.000000
1.000000 0.000000 0.000000 0.000000
1.000000 0.000000 0.000000 0.000000
MOTIF ACCWAMC
# Word RC Word Pos Neg P-value E-value
# BEST ACCWAMC GKTWGGT 313 180 5.6e-010 2.2e-005
# ACCAACC GGTTGGT 88 38 4.5e-006 1.8e-001
# ACCAAAC GTTTGGT 143 92 4.8e-004 1.9e+001
# ACCTAAC GTTAGGT 60 33 3.3e-003 1.3e+002
# ACCTACC GGTAGGT 40 20 6.6e-003 2.7e+002
letter-probability matrix: alength= 4 w= 7 nsites= 326 E= 2.2e-005
1.000000 0.000000 0.000000 0.000000
0.000000 1.000000 0.000000 0.000000
0.000000 1.000000 0.000000 0.000000
0.696319 0.000000 0.000000 0.303681
1.000000 0.000000 0.000000 0.000000
0.610429 0.389571 0.000000 0.000000
0.000000 1.000000 0.000000 0.000000
MOTIF RGAGA
# Word RC Word Pos Neg P-value E-value
# BEST RGAGA TCTCY 934 704 7.4e-010 3.0e-005
# GGAGA TCTCC 537 401 2.4e-006 9.5e-002
# AGAGA TCTCT 440 318 2.9e-006 1.2e-001
letter-probability matrix: alength= 4 w= 5 nsites= 1026 E= 3.0e-005
0.454191 0.000000 0.545809 0.000000
0.000000 0.000000 1.000000 0.000000
1.000000 0.000000 0.000000 0.000000
0.000000 0.000000 1.000000 0.000000
1.000000 0.000000 0.000000 0.000000
MOTIF AGTCAAMG
# Word RC Word Pos Neg P-value E-value
# BEST AGTCAAMG CKTTGACT 75 18 8.5e-010 3.4e-005
# AGTCAAAG CTTTGACT 50 11 2.2e-007 8.6e-003
# AGTCAACG CGTTGACT 26 7 6.5e-004 2.6e+001
letter-probability matrix: alength= 4 w= 8 nsites= 77 E= 3.4e-005
1.000000 0.000000 0.000000 0.000000
0.000000 0.000000 1.000000 0.000000
0.000000 0.000000 0.000000 1.000000
0.000000 1.000000 0.000000 0.000000
1.000000 0.000000 0.000000 0.000000
1.000000 0.000000 0.000000 0.000000
0.649351 0.350649 0.000000 0.000000
0.000000 0.000000 1.000000 0.000000
MOTIF ADGCATG
# Word RC Word Pos Neg P-value E-value
# BEST ADGCATG CATGCHT 268 151 3.5e-009 1.4e-004
# AAGCATG CATGCTT 93 38 7.6e-007 3.0e-002
# ATGCATG CATGCAT 139 88 3.9e-004 1.5e+001
# AGGCATG CATGCCT 48 25 4.7e-003 1.9e+002
letter-probability matrix: alength= 4 w= 7 nsites= 277 E= 1.4e-004
1.000000 0.000000 0.000000 0.000000
0.335740 0.000000 0.169675 0.494585
0.000000 0.000000 1.000000 0.000000
0.000000 1.000000 0.000000 0.000000
1.000000 0.000000 0.000000 0.000000
0.000000 0.000000 0.000000 1.000000
0.000000 0.000000 1.000000 0.000000
MOTIF MCAGCTR
# Word RC Word Pos Neg P-value E-value
# BEST MCAGCTR YAGCTGK 146 65 9.7e-009 3.8e-004
# CCAGCTG CAGCTGG 32 10 4.6e-004 1.8e+001
# CCAGCTA TAGCTGG 36 14 1.3e-003 5.1e+001
# ACAGCTG CAGCTGT 40 17 1.6e-003 6.2e+001
# ACAGCTA TAGCTGT 55 29 2.9e-003 1.2e+002
letter-probability matrix: alength= 4 w= 7 nsites= 149 E= 3.8e-004
0.617450 0.382550 0.000000 0.000000
0.000000 1.000000 0.000000 0.000000
1.000000 0.000000 0.000000 0.000000
0.000000 0.000000 1.000000 0.000000
0.000000 1.000000 0.000000 0.000000
0.000000 0.000000 0.000000 1.000000
0.617450 0.000000 0.382550 0.000000
MOTIF TAGTASTA
# Word RC Word Pos Neg P-value E-value
# BEST TAGTASTA TASTACTA 66 17 2.6e-008 1.0e-003
# TAGTAGTA TACTACTA 43 13 3.5e-005 1.4e+000
# TAGTACTA TAGTACTA 23 4 1.5e-004 6.1e+000
letter-probability matrix: alength= 4 w= 8 nsites= 67 E= 1.0e-003
0.000000 0.000000 0.000000 1.000000
1.000000 0.000000 0.000000 0.000000
0.000000 0.000000 1.000000 0.000000
0.000000 0.000000 0.000000 1.000000
1.000000 0.000000 0.000000 0.000000
0.000000 0.343284 0.656716 0.000000
0.000000 0.000000 0.000000 1.000000
1.000000 0.000000 0.000000 0.000000
MOTIF RMCAAAA
# Word RC Word Pos Neg P-value E-value
# BEST RMCAAAA TTTTGKY 1259 1040 2.9e-007 1.2e-002
# GACAAAA TTTTGTC 287 220 1.4e-003 5.5e+001
# GCCAAAA TTTTGGC 140 96 2.3e-003 9.2e+001
# ACCAAAA TTTTGGT 290 229 3.6e-003 1.4e+002
# AACAAAA TTTTGTT 631 552 8.8e-003 3.5e+002
letter-probability matrix: alength= 4 w= 7 nsites= 1393 E= 1.2e-002
0.687724 0.000000 0.312276 0.000000
0.688442 0.311558 0.000000 0.000000
0.000000 1.000000 0.000000 0.000000
1.000000 0.000000 0.000000 0.000000
1.000000 0.000000 0.000000 0.000000
1.000000 0.000000 0.000000 0.000000
1.000000 0.000000 0.000000 0.000000

### Sheet: MYC3 dreme
# DREME 4.9.0
# command: dreme -v 1 -oc MYC3_v2/dreme_out -p MYC3_v2/seqs-centered -n MYC3_v2/seqs-shuffled -png -e 0.05
# positives: 3982
# from: MYC3_v2/seqs-centered
# negatives: 3982
# from: MYC3_v2/seqs-shuffled
MEME version 4.9.0
ALPHABET= ACGT
strands: + -
Background letter frequencies (from dataset):
A 0.323 C 0.174 G 0.177 T 0.326
MOTIF CAYGTK
# Word RC Word Pos Neg P-value E-value
# BEST CAYGTK MACRTG 3072 782 1.0e-611 4.3e-607
# CACGTG CACGTG 1377 77 1.2e-365 5.3e-361
# CATGTG CACATG 1092 234 4.2e-157 1.8e-152
# CACGTT AACGTG 831 214 1.5e-098 6.3e-094
# CATGTT AACATG 602 352 2.9e-018 1.3e-013
letter-probability matrix: alength= 4 w= 6 nsites= 4128 E= 4.3e-607
0.000000 1.000000 0.000000 0.000000
1.000000 0.000000 0.000000 0.000000
0.000000 0.597384 0.000000 0.402616
0.000000 0.000000 1.000000 0.000000
0.000000 0.000000 0.000000 1.000000
0.000000 0.000000 0.657461 0.342539
MOTIF RAGARA
# Word RC Word Pos Neg P-value E-value
# BEST RAGARA TYTCTY 1655 1037 5.4e-049 2.3e-044
# GAGAGA TCTCTC 350 127 6.6e-027 2.8e-022
# AAGAAA TTTCTT 923 581 5.8e-023 2.5e-018
# AAGAGA TCTCTT 471 237 1.1e-020 4.7e-016
# GAGAAA TTTCTC 455 294 3.6e-010 1.5e-005
letter-probability matrix: alength= 4 w= 6 nsites= 2268 E= 2.3e-044
0.668871 0.000000 0.331129 0.000000
1.000000 0.000000 0.000000 0.000000
0.000000 0.000000 1.000000 0.000000
1.000000 0.000000 0.000000 0.000000
0.661817 0.000000 0.338183 0.000000
1.000000 0.000000 0.000000 0.000000
MOTIF CACGMG
# Word RC Word Pos Neg P-value E-value
# BEST CACGMG CKCGTG 399 140 4.4e-032 1.8e-027
# CACGAG CTCGTG 266 81 2.1e-025 8.7e-021
# CACGCG CGCGTG 151 61 1.6e-010 6.7e-006
letter-probability matrix: alength= 4 w= 6 nsites= 437 E= 1.8e-027
0.000000 1.000000 0.000000 0.000000
1.000000 0.000000 0.000000 0.000000
0.000000 1.000000 0.000000 0.000000
0.000000 0.000000 1.000000 0.000000
0.631579 0.368421 0.000000 0.000000
0.000000 0.000000 1.000000 0.000000
MOTIF GGYCCA
# Word RC Word Pos Neg P-value E-value
# BEST GGYCCA TGGRCC 336 114 3.4e-028 1.4e-023
# GGCCCA TGGGCC 171 36 4.8e-023 2.0e-018
# GGTCCA TGGACC 172 81 3.1e-009 1.3e-004
letter-probability matrix: alength= 4 w= 6 nsites= 372 E= 1.4e-023
0.000000 0.000000 1.000000 0.000000
0.000000 0.000000 1.000000 0.000000
0.000000 0.526882 0.000000 0.473118
0.000000 1.000000 0.000000 0.000000
0.000000 1.000000 0.000000 0.000000
1.000000 0.000000 0.000000 0.000000
MOTIF TAWWATAW
# Word RC Word Pos Neg P-value E-value
# BEST TAWWATAW WTATWWTA 703 387 2.5e-025 1.0e-020
# TATTATAT ATATAATA 145 58 2.7e-010 1.1e-005
# TATAATAT ATATTATA 134 54 1.6e-009 6.7e-005
# TAAAATAA TTATTTTA 168 91 6.7e-007 2.8e-002
# TATTATAA TTATAATA 92 38 1.0e-006 4.2e-002
# TATAATAA TTATTATA 118 57 1.8e-006 7.5e-002
# TAATATAT ATATATTA 116 61 1.8e-005 7.3e-001
# TAATATAA TTATATTA 109 57 2.8e-005 1.1e+000
# TAAAATAT ATATTTTA 143 86 8.1e-005 3.3e+000
letter-probability matrix: alength= 4 w= 8 nsites= 783 E= 1.0e-020
0.000000 0.000000 0.000000 1.000000
1.000000 0.000000 0.000000 0.000000
0.653895 0.000000 0.000000 0.346105
0.568327 0.000000 0.000000 0.431673
1.000000 0.000000 0.000000 0.000000
0.000000 0.000000 0.000000 1.000000
1.000000 0.000000 0.000000 0.000000
0.499361 0.000000 0.000000 0.500639
MOTIF TATATA
# Word RC Word Pos Neg P-value E-value
# BEST TATATA TATATA 372 175 8.7e-019 3.5e-014
# TATATA TATATA 372 175 8.7e-019 3.5e-014
letter-probability matrix: alength= 4 w= 6 nsites= 411 E= 3.5e-014
0.000000 0.000000 0.000000 1.000000
1.000000 0.000000 0.000000 0.000000
0.000000 0.000000 0.000000 1.000000
1.000000 0.000000 0.000000 0.000000
0.000000 0.000000 0.000000 1.000000
1.000000 0.000000 0.000000 0.000000
MOTIF RGAGA
# Word RC Word Pos Neg P-value E-value
# BEST RGAGA TCTCY 709 500 3.8e-011 1.5e-006
# GGAGA TCTCC 430 304 6.1e-007 2.5e-002
# AGAGA TCTCT 310 207 1.6e-006 6.7e-002
letter-probability matrix: alength= 4 w= 5 nsites= 789 E= 1.5e-006
0.415716 0.000000 0.584284 0.000000
0.000000 0.000000 1.000000 0.000000
1.000000 0.000000 0.000000 0.000000
0.000000 0.000000 1.000000 0.000000
1.000000 0.000000 0.000000 0.000000
MOTIF RAGCCCA
# Word RC Word Pos Neg P-value E-value
# BEST RAGCCCA TGGGCTY 91 24 8.5e-011 3.4e-006
# AAGCCCA TGGGCTT 60 18 8.8e-007 3.6e-002
# GAGCCCA TGGGCTC 33 6 6.8e-006 2.8e-001
letter-probability matrix: alength= 4 w= 7 nsites= 99 E= 3.4e-006
0.666667 0.000000 0.333333 0.000000
1.000000 0.000000 0.000000 0.000000
0.000000 0.000000 1.000000 0.000000
0.000000 1.000000 0.000000 0.000000
0.000000 1.000000 0.000000 0.000000
0.000000 1.000000 0.000000 0.000000
1.000000 0.000000 0.000000 0.000000
MOTIF CTAATYW
# Word RC Word Pos Neg P-value E-value
# BEST CTAATYW WRATTAG 408 245 1.5e-011 6.0e-007
# CTAATCA TGATTAG 96 47 2.2e-005 8.8e-001
# CTAATTA TAATTAG 122 77 7.6e-004 3.1e+001
# CTAATTT AAATTAG 147 99 1.1e-003 4.6e+001
# CTAATCT AGATTAG 56 30 3.2e-003 1.3e+002
letter-probability matrix: alength= 4 w= 7 nsites= 429 E= 6.0e-007
0.000000 1.000000 0.000000 0.000000
0.000000 0.000000 0.000000 1.000000
1.000000 0.000000 0.000000 0.000000
1.000000 0.000000 0.000000 0.000000
0.000000 0.000000 0.000000 1.000000
0.000000 0.354312 0.000000 0.645688
0.517483 0.000000 0.000000 0.482517
MOTIF AAAWAAAA
# Word RC Word Pos Neg P-value E-value
# BEST AAAWAAAA TTTTWTTT 488 318 1.5e-010 6.0e-006
# AAAAAAAA TTTTTTTT 333 205 6.2e-009 2.5e-004
# AAATAAAA TTTTATTT 178 123 7.4e-004 2.9e+001
letter-probability matrix: alength= 4 w= 8 nsites= 539 E= 6.0e-006
1.000000 0.000000 0.000000 0.000000
1.000000 0.000000 0.000000 0.000000
1.000000 0.000000 0.000000 0.000000
0.664193 0.000000 0.000000 0.335807
1.000000 0.000000 0.000000 0.000000
1.000000 0.000000 0.000000 0.000000
1.000000 0.000000 0.000000 0.000000
1.000000 0.000000 0.000000 0.000000
MOTIF GTGGR
# Word RC Word Pos Neg P-value E-value
# BEST GTGGR YCCAC 882 662 2.6e-010 1.0e-005
# GTGGA TCCAC 556 421 2.3e-006 9.2e-002
# GTGGG CCCAC 376 278 3.7e-005 1.5e+000
letter-probability matrix: alength= 4 w= 5 nsites= 1000 E= 1.0e-005
0.000000 0.000000 1.000000 0.000000
0.000000 0.000000 0.000000 1.000000
0.000000 0.000000 1.000000 0.000000
0.000000 0.000000 1.000000 0.000000
0.600000 0.000000 0.400000 0.000000
MOTIF GCCACGTM
# Word RC Word Pos Neg P-value E-value
# BEST GCCACGTM KACGTGGC 43 7 9.7e-008 3.8e-003
# GCCACGTC GACGTGGC 26 3 7.4e-006 2.9e-001
# GCCACGTA TACGTGGC 18 4 2.1e-003 8.4e+001
letter-probability matrix: alength= 4 w= 8 nsites= 44 E= 3.8e-003
0.000000 0.000000 1.000000 0.000000
0.000000 1.000000 0.000000 0.000000
0.000000 1.000000 0.000000 0.000000
1.000000 0.000000 0.000000 0.000000
0.000000 1.000000 0.000000 0.000000
0.000000 0.000000 1.000000 0.000000
0.000000 0.000000 0.000000 1.000000
0.409091 0.590909 0.000000 0.000000
MOTIF AKAATAAT
# Word RC Word Pos Neg P-value E-value
# BEST AKAATAAT ATTATTMT 138 69 6.8e-007 2.7e-002
# ATAATAAT ATTATTAT 96 49 5.1e-005 2.0e+000
# AGAATAAT ATTATTCT 47 22 1.7e-003 6.7e+001
letter-probability matrix: alength= 4 w= 8 nsites= 141 E= 2.7e-002
1.000000 0.000000 0.000000 0.000000
0.000000 0.000000 0.312057 0.687943
1.000000 0.000000 0.000000 0.000000
1.000000 0.000000 0.000000 0.000000
0.000000 0.000000 0.000000 1.000000
1.000000 0.000000 0.000000 0.000000
1.000000 0.000000 0.000000 0.000000
0.000000 0.000000 0.000000 1.000000
MOTIF AAAGTCWA
# Word RC Word Pos Neg P-value E-value
# BEST AAAGTCWA TWGACTTT 100 43 8.5e-007 3.4e-002
# AAAGTCAA TTGACTTT 74 34 6.7e-005 2.6e+000
# AAAGTCTA TAGACTTT 26 9 2.9e-003 1.2e+002
letter-probability matrix: alength= 4 w= 8 nsites= 101 E= 3.4e-002
1.000000 0.000000 0.000000 0.000000
1.000000 0.000000 0.000000 0.000000
1.000000 0.000000 0.000000 0.000000
0.000000 0.000000 1.000000 0.000000
0.000000 0.000000 0.000000 1.000000
0.000000 1.000000 0.000000 0.000000
0.742574 0.000000 0.000000 0.257426
1.000000 0.000000 0.000000 0.000000
