## Supplementary material for "Integrated Multi-omic Framework of the Plant Response to Jasmonic Acid": Supp Table 4

### Sheet: Supplementary Table 4
Supplementary Table 4. Expression of 168 known JA genes following JA stimulus and whether they are bound by MYC2/3 or not. ND indicates non-differentially regulated, as assessed by EdgeR (FDR<0.05).
			Log2 FC
ATID	Gene symbol	Description	0.25h	0.5h	1h	2h	4h	8h	12h	24h	MYC2 bound?	MYC3 bound?
AT3G45140	LOX2	lipoxygenase 2	0.366788	1.96453	2.62927	7.05624	7.94519	10.4406	11.2683	12.5326	AT3G45140	AT3G45140
AT1G56650	PAP1	production of anthocyanin pigment 1	0.673228	1.69971	3.88197	5.26747	3.74134	3.60643	4.2958	3.66496	#N/A	#N/A
AT1G17380	JAZ5	jasmonate-zim-domain protein 5	2.45354	2.62603	2.5162	3.37688	3.68428	4.75232	4.92687	5.7867	AT1G17380	AT1G17380
AT3G25770	AOC2	allene oxide cyclase 2	0.97307	0.935422	1.6116	3.11944	3.57608	5.0709	5.87119	6.49369	AT3G25770	AT3G25770
AT1G70700	TIFY7	TIFY domain/Divergent CCT motif family protein	0.166127	1.03639	2.16346	3.00599	2.82156	3.25139	3.69271	4.23947	AT1G70700	AT1G70700
AT2G24850	TAT3	tyrosine aminotransferase 3	1.97176	3.29877	3.65965	2.88872	2.45134	2.95046	4.20692	3.89533	AT2G24850	AT2G24850
AT1G18710	MYB47	myb domain protein 47	0.871915	1.1142	2.29076	2.79883	1.68376	1.869	2.12066	2.61386	AT1G18710	AT1G18710
AT3G22275	AT3G22275	jasmonate ZIM-domain protein	2.16895	2.55748	1.59993	2.68358	2.70955	3.0849	3.57002	3.52547	AT3G22275	AT3G22275
AT1G72260	THI2.1	thionin 2.1	-0.059027	-0.0722145	-0.0673835	2.66775	4.31192	7.34733	8.24114	10.2903	#N/A	#N/A
AT3G25760	AOC1	allene oxide cyclase 1	0.803532	0.982953	1.40737	2.35542	2.97128	3.20274	3.44542	4.34914	AT3G25760	AT3G25760
AT4G26850	VTC2	GDP-L-galactose phosphorylase 1	0.47753	0.795916	1.85847	2.24586	0.784541	0.231127	0.675432	0.720912	AT4G26850	#N/A
AT5G54060	UF3GT	UDP-glucose:flavonoid 3-o-glucosyltransferase	0.536077	0.268808	-1.40441	2.12943	2.8988	3.12609	4.2239	3.77594	#N/A	AT5G54060
AT2G34810	AT2G34810	FAD-binding Berberine family protein	-0.0585351	0.0195155	0.895294	2.12938	2.15822	2.41597	2.67112	2.79797	AT2G34810	#N/A
AT5G42650	AOS	allene oxide synthase	1.2306	1.33255	0.843524	2.11282	2.46383	2.7149	3.1202	3.81963	AT5G42650	AT5G42650
AT3G09940	MDHAR	monodehydroascorbate reductase	0.4373	1.76986	2.30909	2.04379	1.70891	2.01752	2.7084	2.30886	AT3G09940	AT3G09940
AT1G30135	JAZ8	jasmonate-zim-domain protein 8	4.35206	5.01184	4.2557	2.03246	2.88751	3.04173	3.16722	4.63955	AT1G30135	AT1G30135
AT5G24770	VSP2	vegetative storage protein 2	0.0692602	0.283708	0.971526	1.9947	2.01135	3.57545	4.27587	4.47009	AT5G24770	AT5G24770
AT5G13220	JAZ10	jasmonate-zim-domain protein 10	1.82939	2.53418	1.50155	1.98718	2.17425	2.52902	3.28078	3.69665	AT5G13220	AT5G13220
AT4G22880	LDOX	leucoanthocyanidin dioxygenase	0.294869	0.453768	-0.404927	1.93631	2.8658	2.93061	4.69196	4.05196	#N/A	AT4G22880
AT5G13930	TT4	Chalcone and stilbene synthase family protein	-0.296871	0.321793	0.641309	1.81075	0.366167	0.150892	0.778157	0.296421	#N/A	#N/A
AT1G06160	ORA59	octadecanoid-responsive AP2/ERF 59	-0.906179	1.46875	-0.621614	1.8097	2.10212	2.42788	2.9113	2.26297	AT1G06160	#N/A
AT1G74930	ORA47	Integrase-type DNA-binding superfamily protein	5.12386	1.70233	1.54616	1.79669	1.59123	1.16523	1.77444	2.36592	AT1G74930	AT1G74930
AT4G37760	SQE3	squalene epoxidase 3	0.0988913	0.709365	1.59956	1.75578	0.459466	0.151234	0.322486	0.372617	#N/A	#N/A
AT1G01060	LHY	Homeodomain-like superfamily protein	0.319523	0.670911	1.51511	1.75076	-0.365329	-1.59053	-0.56461	0.933904	#N/A	#N/A
AT5G55120	VTC5	GDP-L-galactose phosphorylase VITAMIN C DEFECTIVE 5 (VTC5)	0.35986	0.423397	1.16629	1.7079	0.936131	0.602438	0.984832	1.11162	AT5G55120	AT5G55120
AT1G19180	JAZ1	jasmonate-zim-domain protein 1	1.95546	2.15134	1.42617	1.67151	1.81666	2.0415	2.30657	2.33655	AT1G19180	AT1G19180
AT1G74950	TIFY10B	TIFY domain/Divergent CCT motif family protein	1.17191	1.7085	1.37705	1.61486	1.49563	1.80008	2.27102	2.47701	AT1G74950	AT1G74950
AT4G16690	MES16	methyl esterase 16	0.97105	0.872934	1.20221	1.59973	0.648062	0.312001	0.857883	2.05339	#N/A	#N/A
AT2G46830	CCA1	circadian clock associated 1	0.554687	1.08176	2.09583	1.54829	-0.8228	-1.35602	-0.833894	0.996689	#N/A	#N/A
AT3G09600	RVE8	Homeodomain-like superfamily protein	0.202161	0.348457	1.2845	1.54111	-0.0775995	-0.256412	0.197632	1.07209	AT3G09600	AT3G09600
AT1G28480	GRX480	Thioredoxin superfamily protein	3.36124	3.18569	2.08616	1.4811	1.57617	2.20678	2.79826	3.62363	AT1G28480	AT1G28480
AT2G46510	AIB	ABA-inducible BHLH-type transcription factor	1.44487	1.03568	0.62518	1.41511	1.28541	1.24341	1.81116	2.06739	AT2G46510	AT2G46510
AT2G39730	RCA	rubisco activase	0.358419	0.300336	0.254217	1.37226	1.31263	0.855877	1.04825	1.00979	#N/A	#N/A
AT1G74430	MYB95	myb domain protein 95	0.52586	0.6837	0.987455	1.35997	1.05693	1.22323	1.3537	1.52581	AT1G74430	AT1G74430
AT1G55020	LOX1	lipoxygenase 1	0.201048	0.253224	0.898198	1.34886	0.840687	0.546699	0.4318	0.736605	AT1G55020	#N/A
AT2G06050	OPR3	oxophytodienoate-reductase 3	0.322312	0.649784	0.744497	1.32614	1.22045	1.46305	1.51313	1.80244	AT2G06050	AT2G06050
AT1G43160	RAP2.6	related to AP2 6	-0.551675	0.84081	1.93173	1.32394	0.603756	0.182674	0.528163	0.812019	AT1G43160	AT1G43160
AT5G47220	ERF2	ethylene responsive element binding factor 2	2.67477	2.86342	1.3493	1.24566	1.75366	2.05933	2.16493	2.77689	AT5G47220	AT5G47220
AT4G23600	CORI3	Tyrosine transaminase family protein	-1.88275	-1.87345	0.760515	1.19281	3.12169	6.66612	7.23823	9.3677	#N/A	#N/A
AT1G72450	JAZ6	jasmonate-zim-domain protein 6	1.09742	2.10793	1.1796	1.13888	1.31159	1.71549	2.00351	2.42829	AT1G72450	AT1G72450
AT3G51420	SSL4	strictosidine synthase-like 4	0.747038	0.438502	0.425496	1.12416	0.62134	0.468656	0.479017	0.921911	#N/A	#N/A
AT5G60890	MYB34	myb domain protein 34	-0.0424668	0.128901	0.410607	1.11139	1.01444	0.844312	1.06739	0.796499	AT5G60890	AT5G60890
AT3G11670	DGD1	UDP-Glycosyltransferase superfamily protein	0.153034	0.185098	0.236407	1.05385	0.312025	0.172894	0.384089	0.581316	AT3G11670	AT3G11670
AT1G48500	JAZ4	jasmonate-zim-domain protein 4	-0.373678	0.421086	2.05668	1.01909	0.246533	0.531489	0.269618	-0.00745843	AT1G48500	AT1G48500
AT1G17420	LOX3	lipoxygenase 3	1.51677	2.51364	1.04941	1.0186	1.3732	1.3095	1.55962	2.00427	AT1G17420	AT1G17420
AT1G49010	AT1G49010	Duplicated homeodomain-like superfamily protein	0.73805	0.388526	0.313948	1.00577	0.434942	0.262308	0.0723883	0.220951	#N/A	#N/A
AT3G17860	JAZ3	jasmonate-zim-domain protein 3	-0.020011	0.755075	0.861257	0.951688	0.937408	1.05808	1.36364	1.61966	AT3G17860	AT3G17860
AT4G34710	ADC2	arginine decarboxylase 2	0.351207	0.217244	0.362644	0.936865	0.652672	0.443393	0.37158	0.506249	AT4G34710	AT4G34710
AT3G16350	AT3G16350	Homeodomain-like superfamily protein	0.534674	1.50401	1.50133	0.880675	0.406687	0.406682	0.446498	0.418745	AT3G16350	AT3G16350
AT5G15310	MYB16	myb domain protein 16	0.859498	1.45039	1.58687	0.874871	0.453473	0.374045	0.586535	0.460964	#N/A	#N/A
AT2G34600	JAZ7	jasmonate-zim-domain protein 7	2.73506	2.41845	1.20143	0.864783	1.36699	1.48379	2.17755	2.62057	AT2G34600	AT2G34600
AT2G23600	ACL	acetone-cyanohydrin lyase	-0.0303243	0.34142	0.612157	0.855295	0.702762	0.632797	0.69476	0.72172	#N/A	#N/A
AT5G46050	PTR3	peptide transporter 3	0.0554896	0.287194	0.503724	0.818332	0.475344	0.941039	0.892071	1.4013	AT5G46050	AT5G46050
AT5G63380	AT5G63380	AMP-dependent synthetase and ligase family protein	0.171658	0.40156	0.835814	0.799752	0.23352	-0.183644	-0.196619	-0.0301164	#N/A	#N/A
AT1G42540	GLR3.3	glutamate receptor 3.3	0.0394695	0.120182	0.546351	0.783519	0.412331	0.309269	0.414091	0.594064	AT1G42540	#N/A
AT5G11270	OCP3	overexpressor of cationic peroxidase 3	0.32375	0.427421	0.596079	0.730865	0.429882	0.085944	0.133743	-0.0186092	AT5G11270	AT5G11270
AT1G67560	LOX6	PLAT/LH2 domain-containing lipoxygenase family protein	-0.0851242	0.234809	0.610515	0.703169	0.524468	0.641326	0.745581	0.60239	AT1G67560	AT1G67560
AT1G32640	MYC2	Basic helix-loop-helix (bHLH) DNA-binding family protein	0.97438	0.835243	0.826629	0.701279	0.835493	0.898272	1.1875	1.43783	AT1G32640	AT1G32640
AT5G02840	LCL1	LHY/CCA1-like 1	0.370566	0.349541	0.565604	0.701065	0.118384	0.076129	0.243139	1.07709	#N/A	#N/A
AT5G63980	SAL1	SAL1 phosphatase-like protein	0.0282046	0.141915	0.278452	0.692676	0.465266	0.334719	0.306588	-0.0465631	AT5G63980	AT5G63980
AT3G51450	AT3G51450	Calcium-dependent phosphotriesterase superfamily protein	0.334579	0.794137	1.07435	0.669773	0.65518	1.07913	1.33555	1.6223	AT3G51450	AT3G51450
AT3G16470	JR1	Mannose-binding lectin superfamily protein	0.0801327	0.111859	0.415807	0.603387	0.660997	1.11866	1.19433	0.894676	AT3G16470	AT3G16470
AT1G70000	AT1G70000	myb-like transcription factor family protein	0.00804873	0.422348	1.14621	0.596495	-0.0147686	-0.324917	-0.311895	-0.319934	AT1G70000	AT1G70000
AT1G44350	ILL6	IAA-amino acid hydrolase ILR1-like 6	0.000259961	0.127872	0.330539	0.565357	0.556382	0.656754	0.812535	0.77759	AT1G44350	AT1G44350
AT5G24780	VSP1	vegetative storage protein 1	0.756947	0.779276	1.15272	0.563943	0.4673	1.33429	1.88645	2.20114	AT5G24780	AT5G24780
AT5G17490	RGL3	RGA-like protein 3	-0.0462551	-0.0504466	0.0557496	0.527656	0.506514	0.892977	0.90577	0.967611	AT5G17490	AT5G17490
AT1G07640	OBP2	Dof-type zinc finger DNA-binding family protein	0.0746318	0.114641	0.323424	0.520487	0.477947	0.378703	0.524536	0.632304	AT1G07640	#N/A
AT4G16760	ACX1	acyl-CoA oxidase 1	0.244404	0.22275	0.348118	0.513695	0.18891	0.555622	0.534318	1.02462	AT4G16760	AT4G16760
AT5G08790	ATAF2	NAC (No Apical Meristem) domain transcriptional regulator superfamily protein	0.539777	0.790675	0.405036	0.507529	0.545112	0.639099	0.652705	1.05824	AT5G08790	AT5G08790
AT1G76680	OPR1	12-oxophytodienoate reductase 1	0.436934	0.792882	0.93204	0.506985	0.452511	0.186289	0.0776864	0.00317978	#N/A	#N/A
AT1G53940	GLIP2	GDSL-motif lipase 2	0.0256193	0.0127337	0.587059	0.503304	0.643101	0.849953	0.978014	1.25621	#N/A	#N/A
AT1G19570	DHAR1	dehydroascorbate reductase	-0.142171	0.105823	0.33796	0.475465	0.312715	0.712089	0.830024	0.698321	AT1G19570	AT1G19570
AT1G54040	ESP	epithiospecifier protein	-0.664007	0.237049	0.117879	0.47453	-0.496538	0.394622	1.75055	2.05621	AT1G54040	AT1G54040
AT3G23250	MYB15	myb domain protein 15	2.55365	1.88952	0.77984	0.432008	-0.046229	0.693181	1.12955	3.21761	AT3G23250	AT3G23250
AT3G50440	MES10	methylesterase	0.0297869	-0.00154027	-0.159551	0.429112	0.438599	0.588879	0.769915	0.656682	#N/A	#N/A
AT1G13280	AOC4	allene oxide cyclase 4	-0.061118	-0.0540956	-0.0161783	0.42461	0.614204	0.664971	0.866316	0.778055	AT1G13280	AT1G13280
AT1G20510	OPCL1	OPC-8:0 CoA ligase1	1.06222	1.30069	0.769561	0.418937	0.699366	0.98079	1.09388	0.957551	AT1G20510	AT1G20510
AT3G50480	HR4	homolog of RPW8 4	0.214257	0.231205	0.443384	0.416784	0.265451	0.330964	0.40721	1.153	#N/A	#N/A
AT2G39770	CYT1	Glucose-1-phosphate adenylyltransferase family protein	0.0218191	0.0978559	0.26501	0.400541	0.2555	0.39949	0.487682	0.578717	AT2G39770	AT2G39770
AT1G72520	LOX4	PLAT/LH2 domain-containing lipoxygenase family protein	1.1568	1.27895	0.226916	0.386237	0.557068	1.11313	1.26692	1.40519	AT1G72520	AT1G72520
AT3G15510	NAC2	NAC domain containing protein 2	-0.105117	-0.181187	-0.0441203	0.358475	0.353506	0.713571	0.939647	1.7275	AT3G15510	AT3G15510
AT1G17750	PEPR2	PEP1 receptor 2	0.869456	1.15789	0.384092	0.350013	0.728496	0.774773	1.21663	1.29085	AT1G17750	AT1G17750
AT4G11280	ACS6	1-aminocyclopropane-1-carboxylic acid (acc) synthase 6	1.64115	0.850837	0.233253	0.344117	0.117082	0.0599656	0.121004	-0.0275512	#N/A	#N/A
AT3G23240	ERF1	ethylene response factor 1	2.04256	2.75602	0.746524	0.335686	1.32104	2.0628	2.26178	2.53011	AT3G23240	AT3G23240
AT1G73080	PEPR1	PEP1 receptor 1	0.389501	0.614456	0.504074	0.32912	0.330124	0.375775	0.619822	0.718626	AT1G73080	AT1G73080
AT3G15210	ERF4	ethylene responsive element binding factor 4	0.0187541	0.066943	0.425692	0.304776	0.0646958	0.141141	0.168675	0.532157	AT3G15210	AT3G15210
AT1G71030	MYBL2	MYB-like 2	0.252384	0.466909	0.456707	0.289669	0.411046	1.75859	1.77138	2.18722	#N/A	#N/A
AT5G27380	GSH2	glutathione synthetase 2	-0.0928909	0.070423	0.191136	0.26908	0.362128	0.442326	0.559638	0.539688	AT5G27380	AT5G27380
AT5G20900	JAZ12	jasmonate-zim-domain protein 12	-0.0519888	0.0545478	0.20736	0.25236	0.243644	0.348404	0.507371	0.803356	AT5G20900	AT5G20900
AT4G28910	NINJA	Putative interactor of JAZ	-0.000845695	0.0801688	0.1037	0.243373	0.261494	0.54972	0.691284	0.792845	AT4G28910	AT4G28910
AT3G52400	SYP122	syntaxin of plants 122	0.567267	0.713467	0.62974	0.212093	-0.0193216	0.191936	0.191721	0.694439	AT3G52400	#N/A
AT1G15750	TPL	Transducin family protein / WD-40 repeat family protein	0.00892167	0.0218999	0.0387109	0.157791	0.0291463	0.114469	0.114955	0.346321	AT1G15750	AT1G15750
AT4G23100	GSH1	glutamate-cysteine ligase	-0.17991	0.0412669	0.197886	0.138343	0.234719	0.461418	0.702906	0.696555	AT4G23100	#N/A
AT2G46410	CPC	Homeodomain-like superfamily protein	0.209546	0.57674	0.868485	0.133205	0.418951	0.0906212	0.405181	0.3423	AT2G46410	AT2G46410
AT5G18860	NSH3	inosine-uridine preferring nucleoside hydrolase family protein	-0.338866	0.204066	0.517758	0.119042	0.10325	0.274281	0.500539	0.706499	AT5G18860	AT5G18860
AT5G60410	SIZ1	DNA-binding protein with MIZ/SP-RING zinc finger, PHD-finger and SAP domain-containing protein	-0.0397216	0.0198194	0.00374338	0.104364	0.0599648	0.117585	0.119736	0.280634	AT5G60410	#N/A
AT5G13330	Rap2.6L	related to AP2 6l	0.133975	0.200694	0.114184	0.0741398	0.00180298	0.201989	0.252039	0.696552	AT5G13330	AT5G13330
AT3G25780	AOC3	allene oxide cyclase 3	1.17219	1.04883	0.220749	0.0712722	0.392296	0.249445	0.354667	0.289334	AT3G25780	AT3G25780
AT2G41370	BOP2	Ankyrin repeat family protein / BTB/POZ domain-containing protein	0.0287145	0.462097	0.892597	0.0642215	-0.232628	0.0521586	-0.142342	-0.329873	AT2G41370	#N/A
AT5G67300	MYBR1	myb domain protein r1	0.99583	1.47561	0.690609	0.0489631	-0.00046943	0.206482	0.0544785	-0.00277305	AT5G67300	AT5G67300
AT5G59430	TRP1	telomeric repeat binding protein 1	0.0894748	-0.184513	-0.344786	0.046229	-0.181451	0.161283	0.197382	0.460263	AT5G59430	AT5G59430
AT2G31180	MYB14	myb domain protein 14	-0.497795	0.244914	-0.298839	0.0429393	-0.262936	0.029721	0.676042	0.817091	AT2G31180	#N/A
AT5G09980	PROPEP4	elicitor peptide 4 precursor	0.698742	1.35559	0.742116	0.0302372	0.650769	0.448994	0.937259	0.94104	AT5G09980	AT5G09980
AT2G02990	RNS1	ribonuclease 1	-0.23655	-0.000958781	0.219236	0.0264573	-0.43596	-0.245356	-0.532949	-1.23631	#N/A	#N/A
AT5G46760	MYC3	Basic helix-loop-helix (bHLH) DNA-binding family protein	-0.139308	0.0627026	0.135917	0.00227226	-0.0220438	0.127123	0.271699	0.362266	AT5G46760	AT5G46760
AT5G67480	BT4	BTB and TAZ domain protein 4	0.33781	0.658558	0.339419	0.000704854	0.308965	0.806199	0.708931	0.796811	AT5G67480	AT5G67480
AT1G76690	OPR2	12-oxophytodienoate reductase 2	-0.0658646	0.256105	0.229723	-0.0291894	0.106032	-0.0520651	-0.446542	-0.73916	#N/A	#N/A
AT3G15500	NAC3	NAC domain containing protein 3	0.731803	0.767898	0.462846	-0.0630005	0.448166	1.36212	1.84527	2.68597	AT3G15500	AT3G15500
AT4G32570	TIFY8	TIFY domain protein 8	0.222621	0.0857758	-0.104703	-0.0652708	0.0365682	0.0327029	-0.172243	-0.338865	#N/A	#N/A
AT5G45110	NPR3	NPR1-like protein 3	0.882832	0.964342	0.586136	-0.0719628	-0.0645666	0.0263216	0.198468	0.161519	AT5G45110	AT5G45110
AT5G64900	PROPEP1	precursor of peptide 1	1.81745	1.53503	0.175921	-0.0749614	-0.0821421	0.0974716	0.624242	0.869181	AT5G64900	AT5G64900
AT5G59090	SBT4.12	subtilase 4.12	-0.435072	-0.0241431	0.133267	-0.0797001	0.211368	0.626284	0.799749	0.997774	AT5G59090	#N/A
AT3G05420	ACBP4	acyl-CoA binding protein 4	-0.0626815	-0.0894107	-0.0462942	-0.0997555	-0.0708811	-0.117155	-0.231196	-0.419005	AT3G05420	AT3G05420
AT1G01260	AT1G01260	basic helix-loop-helix (bHLH) DNA-binding superfamily protein	-0.312896	-0.379436	-0.318391	-0.10711	0.182378	0.0970205	0.237598	0.413384	AT1G01260	AT1G01260
AT1G14920	GAI	GRAS family transcription factor family protein	-0.360234	-0.609019	-0.851595	-0.134657	0.0263977	0.0679237	-0.051908	-0.0384143	AT1G14920	AT1G14920
AT1G61850	AT1G61850	phospholipase A I-like protein	-0.0397809	0.0483422	0.0298262	-0.151156	-0.0479077	-0.0269923	-0.165089	-0.319605	#N/A	#N/A
AT1G57560	MYB50	myb domain protein 50	-0.503205	-0.369935	-0.114144	-0.168522	-0.220331	-0.155042	-0.262765	-0.797471	AT1G57560	AT1G57560
AT4G09460	MYB6	myb domain protein 6	-0.215667	-0.353243	-0.466769	-0.170969	-0.134828	-0.128305	-0.0234314	-0.0732191	AT4G09460	AT4G09460
AT5G64810	WRKY51	WRKY DNA-binding protein 51	0.580085	0.760744	0.0642398	-0.228455	0.206722	0.273505	0.396091	1.54988	AT5G64810	AT5G64810
AT3G16770	EBP	ethylene-responsive element binding protein	-0.142359	-0.107808	0.288993	-0.238433	-0.194752	1.00074	1.37283	2.40094	#N/A	#N/A
AT3G28910	MYB30	myb domain protein 30	0.0594299	0.276274	0.236525	-0.23883	-0.214567	-0.163641	-0.132884	-0.619248	AT3G28910	AT3G28910
AT1G18150	ATMPK8	Protein kinase superfamily protein	-0.260704	-0.00501714	-0.0086894	-0.242375	-0.0333189	0.0694698	-0.0357812	-0.500797	#N/A	#N/A
AT4G12570	UPL5	ubiquitin protein ligase 5	0.0258749	0.044827	-0.111884	-0.268721	-0.128881	0.148083	0.240743	0.558513	AT4G12570	#N/A
AT1G74840	AT1G74840	Homeodomain-like superfamily protein	-0.676447	-0.355026	-0.00465902	-0.300247	-0.305078	-0.0732791	-0.0655458	0.081428	AT1G74840	#N/A
AT3G48360	BT2	BTB and TAZ domain protein 2	-0.0737836	-0.0929575	-0.287241	-0.345567	0.0480563	0.560544	0.818995	1.40686	AT3G48360	AT3G48360
AT5G37500	GORK	gated outwardly-rectifying K channel	-0.286976	-0.183074	-0.318261	-0.396499	-0.530467	-0.803999	-0.69219	-1.25195	AT5G37500	#N/A
AT5G59780	MYB59	myb domain protein 59	-0.609882	-0.359816	0.0957616	-0.405263	-0.13168	0.277435	0.308828	0.595945	#N/A	#N/A
AT3G51430	YLS2	Calcium-dependent phosphotriesterase superfamily protein	-0.0635564	-0.0271942	-0.116077	-0.460472	-0.231414	0.0701511	-0.0722622	-0.0184224	#N/A	#N/A
AT5G07010	ST2A	sulfotransferase 2A	-0.352068	-1.08053	-1.88649	-0.475002	0.400791	0.757435	0.73125	0.769666	AT5G07010	AT5G07010
AT1G28290	AGP31	arabinogalactan protein 31	-0.0506394	-0.0807455	-0.225691	-0.499376	-0.161046	-0.460364	-0.718942	-0.778621	#N/A	#N/A
AT3G56400	WRKY70	WRKY DNA-binding protein 70	1.00106	0.50447	-0.673495	-0.52416	-0.215286	0.035366	-0.0816446	0.494405	#N/A	#N/A
AT1G76930	EXT4	extensin 4	-0.707546	-0.0117178	-0.0661409	-0.781564	-0.791475	-0.385809	-0.587765	-0.430268	#N/A	#N/A
AT4G05100	MYB74	myb domain protein 74	-0.981448	-0.91142	-0.315226	-0.855917	-0.964047	-0.730992	-0.831684	-0.866591	AT4G05100	AT4G05100
AT4G35770	SEN1	Rhodanese/Cell cycle control phosphatase superfamily protein	0.796967	0.105653	-0.274676	-1.03718	-0.581805	0.0178433	-0.475422	1.01145	#N/A	#N/A
AT3G48520	CYP94B3	cytochrome P450, family 94, subfamily B, polypeptide 3	0.262538	0.572023	-0.215111	-1.11048	-0.785705	-0.851415	-0.852647	-0.925492	AT3G48520	AT3G48520
AT5G37260	RVE2	Homeodomain-like superfamily protein	0.022239	0.763825	0.868884	-1.11519	-1.26342	-0.834684	-0.47754	-0.416021	AT5G37260	AT5G37260
AT1G70480	JASSY	Protein residing in the chloroplast outer membrane, has channel-like properties facilitating the export of the jasmonate precursor 12-oxophytodienoic acid (OPDA) from the chloroplast.	0.267566	0.189784	0.238544	0.201565	0.135702	0.0227936	0.0784493	0.324298	#N/A	#N/A
AT1G17440	EER4	Transcription initiation factor TFIID subunit A	#N/A	#N/A	#N/A	#N/A	#N/A	#N/A	#N/A	#N/A	AT1G17440	AT1G17440
AT1G19640	JMT	jasmonic acid carboxyl methyltransferase	#N/A	#N/A	#N/A	#N/A	#N/A	#N/A	#N/A	#N/A	#N/A	#N/A
AT1G25540	PFT1	phytochrome and flowering time regulatory protein (PFT1)	#N/A	#N/A	#N/A	#N/A	#N/A	#N/A	#N/A	#N/A	#N/A	#N/A
AT1G32230	RCD1	WWE protein-protein interaction domain protein family	#N/A	#N/A	#N/A	#N/A	#N/A	#N/A	#N/A	#N/A	AT1G32230	AT1G32230
AT1G53130	GRI	Stigma-specific Stig1 family protein	#N/A	#N/A	#N/A	#N/A	#N/A	#N/A	#N/A	#N/A	#N/A	#N/A
AT1G66350	RGL1	RGA-like 1	#N/A	#N/A	#N/A	#N/A	#N/A	#N/A	#N/A	#N/A	AT1G66350	AT1G66350
AT1G79380	RGLG4	Ca(2)-dependent phospholipid-binding protein (Copine) family	#N/A	#N/A	#N/A	#N/A	#N/A	#N/A	#N/A	#N/A	AT1G79380	#N/A
AT2G01570	RGA1	GRAS family transcription factor family protein	#N/A	#N/A	#N/A	#N/A	#N/A	#N/A	#N/A	#N/A	AT2G01570	AT2G01570
AT2G18790	PHYB	phytochrome B	#N/A	#N/A	#N/A	#N/A	#N/A	#N/A	#N/A	#N/A	AT2G18790	AT2G18790
AT2G39940	COI1	RNI-like superfamily protein	#N/A	#N/A	#N/A	#N/A	#N/A	#N/A	#N/A	#N/A	AT2G39940	#N/A
AT2G44050	COS1	6,7-dimethyl-8-ribityllumazine synthase / DMRL synthase / lumazine synthase / riboflavin synthase	#N/A	#N/A	#N/A	#N/A	#N/A	#N/A	#N/A	#N/A	#N/A	#N/A
AT3G01530	MYB57	myb domain protein 57	#N/A	#N/A	#N/A	#N/A	#N/A	#N/A	#N/A	#N/A	#N/A	#N/A
AT3G03450	RGL2	RGA-like 2	#N/A	#N/A	#N/A	#N/A	#N/A	#N/A	#N/A	#N/A	#N/A	#N/A
AT3G03760	LBD20	LOB domain-containing protein 20	#N/A	#N/A	#N/A	#N/A	#N/A	#N/A	#N/A	#N/A	#N/A	#N/A
AT3G11820	SYP121	syntaxin of plants 121	#N/A	#N/A	#N/A	#N/A	#N/A	#N/A	#N/A	#N/A	AT3G11820	#N/A
AT3G27810	MYB21	myb domain protein 21	#N/A	#N/A	#N/A	#N/A	#N/A	#N/A	#N/A	#N/A	AT3G27810	AT3G27810
AT3G43440	JAZ11	jasmonate-zim-domain protein 11	#N/A	#N/A	#N/A	#N/A	#N/A	#N/A	#N/A	#N/A	#N/A	#N/A
AT3G50660	DWF4	Cytochrome P450 superfamily protein	#N/A	#N/A	#N/A	#N/A	#N/A	#N/A	#N/A	#N/A	AT3G50660	AT3G50660
AT4G00870	AT4G00870	basic helix-loop-helix (bHLH) DNA-binding superfamily protein	#N/A	#N/A	#N/A	#N/A	#N/A	#N/A	#N/A	#N/A	#N/A	#N/A
AT4G02570	CUL1	cullin 1	#N/A	#N/A	#N/A	#N/A	#N/A	#N/A	#N/A	#N/A	#N/A	#N/A
AT4G11260	SGT1B	phosphatase-like protein	#N/A	#N/A	#N/A	#N/A	#N/A	#N/A	#N/A	#N/A	#N/A	#N/A
AT4G16430	AT4G16430	basic helix-loop-helix (bHLH) DNA-binding superfamily protein	#N/A	#N/A	#N/A	#N/A	#N/A	#N/A	#N/A	#N/A	#N/A	#N/A
AT4G17880	MYC4	Basic helix-loop-helix (bHLH) DNA-binding family protein	#N/A	#N/A	#N/A	#N/A	#N/A	#N/A	#N/A	#N/A	#N/A	#N/A
AT4G18780	IRX1	cellulose synthase family protein	#N/A	#N/A	#N/A	#N/A	#N/A	#N/A	#N/A	#N/A	#N/A	#N/A
AT4G34460	AGB1	GTP binding protein beta 1	#N/A	#N/A	#N/A	#N/A	#N/A	#N/A	#N/A	#N/A	#N/A	#N/A
AT5G26170	WRKY50	WRKY DNA-binding protein 50	#N/A	#N/A	#N/A	#N/A	#N/A	#N/A	#N/A	#N/A	#N/A	#N/A
AT5G40350	MYB24	myb domain protein 24	#N/A	#N/A	#N/A	#N/A	#N/A	#N/A	#N/A	#N/A	#N/A	#N/A
AT5G44030	CESA4	cellulose synthase A4	#N/A	#N/A	#N/A	#N/A	#N/A	#N/A	#N/A	#N/A	#N/A	#N/A
AT5G53060	RCF3	RNA-binding KH domain-containing protein	#N/A	#N/A	#N/A	#N/A	#N/A	#N/A	#N/A	#N/A	#N/A	#N/A
AT5G63970	RGLG3	Copine (Calcium-dependent phospholipid-binding protein) family	#N/A	#N/A	#N/A	#N/A	#N/A	#N/A	#N/A	#N/A	AT5G63970	AT5G63970
AT5G46830	MYC5	Calcium-binding transcription factor involved in salt stress signaling	#N/A	#N/A	#N/A	#N/A	#N/A	#N/A	#N/A	#N/A	#N/A	#N/A

### Sheet: Sheet1
AT3G45140		AT3G45140
AT1G17380		AT1G17380
AT3G25770		AT3G25770
AT1G70700		AT1G70700
AT2G24850		AT2G24850
AT1G18710		AT1G18710
AT3G22275		AT3G22275
AT3G25760		AT3G25760
AT4G26850		AT5G54060
AT2G34810		AT5G42650
AT5G42650		AT3G09940
AT3G09940		AT1G30135
AT1G30135		AT5G24770
AT5G24770		AT5G13220
AT5G13220		AT4G22880
AT1G06160		AT1G74930
AT1G74930		AT5G55120
AT5G55120		AT1G19180
AT1G19180		AT1G74950
AT1G74950		AT3G09600
AT3G09600		AT1G28480
AT1G28480		AT2G46510
AT2G46510		AT1G74430
AT1G74430		AT2G06050
AT1G55020		AT1G43160
AT2G06050		AT5G47220
AT1G43160		AT1G72450
AT5G47220		AT5G60890
AT1G72450		AT3G11670
AT5G60890		AT1G48500
AT3G11670		AT1G17420
AT1G48500		AT3G17860
AT1G17420		AT4G34710
AT3G17860		AT3G16350
AT4G34710		AT2G34600
AT3G16350		AT5G46050
AT2G34600		AT5G11270
AT5G46050		AT1G67560
AT1G42540		AT1G32640
AT5G11270		AT5G63980
AT1G67560		AT3G51450
AT1G32640		AT3G16470
AT5G63980		AT1G70000
AT3G51450		AT1G44350
AT3G16470		AT5G24780
AT1G70000		AT5G17490
AT1G44350		AT4G16760
AT5G24780		AT5G08790
AT5G17490		AT1G19570
AT1G07640		AT1G54040
AT4G16760		AT3G23250
AT5G08790		AT1G13280
AT1G19570		AT1G20510
AT1G54040		AT2G39770
AT3G23250		AT1G72520
AT1G13280		AT3G15510
AT1G20510		AT1G17750
AT2G39770		AT3G23240
AT1G72520		AT1G73080
AT3G15510		AT3G15210
AT1G17750		AT5G27380
AT3G23240		AT5G20900
AT1G73080		AT4G28910
AT3G15210		AT1G15750
AT5G27380		AT2G46410
AT5G20900		AT5G18860
AT4G28910		AT5G13330
AT3G52400		AT3G25780
AT1G15750		AT5G67300
AT4G23100		AT5G59430
AT2G46410		AT5G09980
AT5G18860		AT5G46760
AT5G60410		AT5G67480
AT5G13330		AT3G15500
AT3G25780		AT5G45110
AT2G41370		AT5G64900
AT5G67300		AT3G05420
AT5G59430		AT1G01260
AT2G31180		AT1G14920
AT5G09980		AT1G57560
AT5G46760		AT4G09460
AT5G67480		AT5G64810
AT3G15500		AT3G28910
AT5G45110		AT3G48360
AT5G64900		AT5G07010
AT5G59090		AT4G05100
AT3G05420		AT3G48520
AT1G01260		AT5G37260
AT1G14920		AT1G17440
AT1G57560		AT1G32230
AT4G09460		AT1G66350
AT5G64810		AT2G01570
AT3G28910		AT2G18790
AT4G12570		AT3G27810
AT1G74840		AT3G50660
AT3G48360		AT5G63970
AT5G37500
AT5G07010
AT4G05100
AT3G48520
AT5G37260
AT1G17440
AT1G32230
AT1G66350
AT1G79380
AT2G01570
AT2G18790
AT2G39940
AT3G11820
AT3G27810
AT3G50660
AT5G63970

### Sheet: Sheet2
ATID	Gene symbol	Description	0.25h	0.5h	1h	2h	4h	8h	12h	24h	MYC2 bound?	MYC3 bound?
AT1G30135	JAZ8	jasmonate-zim-domain protein 8	4.35206	5.01184	4.2557	2.03246	2.88751	3.04173	3.16722	4.63955	Yes	Yes
AT2G24850	TAT3	tyrosine aminotransferase 3	1.97176	3.29877	3.65965	2.88872	2.45134	2.95046	4.20692	3.89533	Yes	Yes
AT1G28480	GRX480	Thioredoxin superfamily protein	3.36124	3.18569	2.08616	1.4811	1.57617	2.20678	2.79826	3.62363	Yes	Yes
AT5G47220	ERF2	ethylene responsive element binding factor 2	2.67477	2.86342	1.3493	1.24566	1.75366	2.05933	2.16493	2.77689	Yes	Yes
AT3G23240	ERF1	ethylene response factor 1	2.04256	2.75602	0.746524	0.335686	1.32104	2.0628	2.26178	2.53011	Yes	Yes
AT1G17380	JAZ5	jasmonate-zim-domain protein 5	2.45354	2.62603	2.5162	3.37688	3.68428	4.75232	4.92687	5.7867	Yes	Yes
AT3G22275	AT3G22275	jasmonate ZIM-domain protein	2.16895	2.55748	1.59993	2.68358	2.70955	3.0849	3.57002	3.52547	Yes	Yes
AT5G13220	JAZ10	jasmonate-zim-domain protein 10	1.82939	2.53418	1.50155	1.98718	2.17425	2.52902	3.28078	3.69665	Yes	Yes
AT1G17420	LOX3	lipoxygenase 3	1.51677	2.51364	1.04941	1.0186	1.3732	1.3095	1.55962	2.00427	Yes	Yes
AT2G34600	JAZ7	jasmonate-zim-domain protein 7	2.73506	2.41845	1.20143	0.864783	1.36699	1.48379	2.17755	2.62057	Yes	Yes
AT1G19180	JAZ1	jasmonate-zim-domain protein 1	1.95546	2.15134	1.42617	1.67151	1.81666	2.0415	2.30657	2.33655	Yes	Yes
AT1G72450	JAZ6	jasmonate-zim-domain protein 6	1.09742	2.10793	1.1796	1.13888	1.31159	1.71549	2.00351	2.42829	Yes	Yes
AT3G45140	LOX2	lipoxygenase 2	0.366788	1.96453	2.62927	7.05624	7.94519	10.4406	11.2683	12.5326	Yes	Yes
AT3G23250	MYB15	myb domain protein 15	2.55365	1.88952	0.77984	0.432008	-0.046229	0.693181	1.12955	3.21761	Yes	Yes
AT3G09940	MDHAR	monodehydroascorbate reductase	0.4373	1.76986	2.30909	2.04379	1.70891	2.01752	2.7084	2.30886	Yes	Yes
AT1G74950	TIFY10B	TIFY domain/Divergent CCT motif family protein	1.17191	1.7085	1.37705	1.61486	1.49563	1.80008	2.27102	2.47701	Yes	Yes
AT1G74930	ORA47	Integrase-type DNA-binding superfamily protein	5.12386	1.70233	1.54616	1.79669	1.59123	1.16523	1.77444	2.36592	Yes	Yes
AT1G56650	PAP1	production of anthocyanin pigment 1	0.673228	1.69971	3.88197	5.26747	3.74134	3.60643	4.2958	3.66496	No	No
AT5G64900	PROPEP1	precursor of peptide 1	1.81745	1.53503	0.175921	-0.0749614	-0.0821421	0.0974716	0.624242	0.869181	Yes	Yes
AT3G16350	AT3G16350	Homeodomain-like superfamily protein	0.534674	1.50401	1.50133	0.880675	0.406687	0.406682	0.446498	0.418745	Yes	Yes
AT5G67300	MYBR1	myb domain protein r1	0.99583	1.47561	0.690609	0.0489631	-0.00046943	0.206482	0.0544785	-0.00277305	Yes	Yes
AT1G06160	ORA59	octadecanoid-responsive AP2/ERF 59	-0.906179	1.46875	-0.621614	1.8097	2.10212	2.42788	2.9113	2.26297	Yes	No
AT5G15310	MYB16	myb domain protein 16	0.859498	1.45039	1.58687	0.874871	0.453473	0.374045	0.586535	0.460964	No	No
AT5G09980	PROPEP4	elicitor peptide 4 precursor	0.698742	1.35559	0.742116	0.0302372	0.650769	0.448994	0.937259	0.94104	Yes	Yes
AT5G42650	AOS	allene oxide synthase	1.2306	1.33255	0.843524	2.11282	2.46383	2.7149	3.1202	3.81963	Yes	Yes
AT1G20510	OPCL1	OPC-8:0 CoA ligase1	1.06222	1.30069	0.769561	0.418937	0.699366	0.98079	1.09388	0.957551	Yes	Yes
AT1G72520	LOX4	PLAT/LH2 domain-containing lipoxygenase family protein	1.1568	1.27895	0.226916	0.386237	0.557068	1.11313	1.26692	1.40519	Yes	Yes
AT1G17750	PEPR2	PEP1 receptor 2	0.869456	1.15789	0.384092	0.350013	0.728496	0.774773	1.21663	1.29085	Yes	Yes
AT1G18710	MYB47	myb domain protein 47	0.871915	1.1142	2.29076	2.79883	1.68376	1.869	2.12066	2.61386	Yes	Yes
AT2G46830	CCA1	circadian clock associated 1	0.554687	1.08176	2.09583	1.54829	-0.8228	-1.35602	-0.833894	0.996689	No	No
AT3G25780	AOC3	allene oxide cyclase 3	1.17219	1.04883	0.220749	0.0712722	0.392296	0.249445	0.354667	0.289334	Yes	Yes
AT1G70700	TIFY7	TIFY domain/Divergent CCT motif family protein	0.166127	1.03639	2.16346	3.00599	2.82156	3.25139	3.69271	4.23947	Yes	Yes
AT2G46510	AIB	ABA-inducible BHLH-type transcription factor	1.44487	1.03568	0.62518	1.41511	1.28541	1.24341	1.81116	2.06739	Yes	Yes
AT3G25760	AOC1	allene oxide cyclase 1	0.803532	0.982953	1.40737	2.35542	2.97128	3.20274	3.44542	4.34914	Yes	Yes
AT5G45110	NPR3	NPR1-like protein 3	0.882832	0.964342	0.586136	-0.0719628	-0.0645666	0.0263216	0.198468	0.161519	Yes	Yes
AT3G25770	AOC2	allene oxide cyclase 2	0.97307	0.935422	1.6116	3.11944	3.57608	5.0709	5.87119	6.49369	Yes	Yes
AT4G16690	MES16	methyl esterase 16	0.97105	0.872934	1.20221	1.59973	0.648062	0.312001	0.857883	2.05339	No	No
AT4G11280	ACS6	1-aminocyclopropane-1-carboxylic acid (acc) synthase 6	1.64115	0.850837	0.233253	0.344117	0.117082	0.0599656	0.121004	-0.0275512	No	No
AT1G43160	RAP2.6	related to AP2 6	-0.551675	0.84081	1.93173	1.32394	0.603756	0.182674	0.528163	0.812019	Yes	Yes
AT1G32640	MYC2	Basic helix-loop-helix (bHLH) DNA-binding family protein	0.97438	0.835243	0.826629	0.701279	0.835493	0.898272	1.1875	1.43783	Yes	Yes
AT4G26850	VTC2	GDP-L-galactose phosphorylase 1	0.47753	0.795916	1.85847	2.24586	0.784541	0.231127	0.675432	0.720912	Yes	No
AT3G51450	AT3G51450	Calcium-dependent phosphotriesterase superfamily protein	0.334579	0.794137	1.07435	0.669773	0.65518	1.07913	1.33555	1.6223	Yes	Yes
AT1G76680	OPR1	12-oxophytodienoate reductase 1	0.436934	0.792882	0.93204	0.506985	0.452511	0.186289	0.0776864	0.00317978	No	No
AT5G08790	ATAF2	NAC (No Apical Meristem) domain transcriptional regulator superfamily protein	0.539777	0.790675	0.405036	0.507529	0.545112	0.639099	0.652705	1.05824	Yes	Yes
AT5G24780	VSP1	vegetative storage protein 1	0.756947	0.779276	1.15272	0.563943	0.4673	1.33429	1.88645	2.20114	Yes	Yes
AT3G15500	NAC3	NAC domain containing protein 3	0.731803	0.767898	0.462846	-0.0630005	0.448166	1.36212	1.84527	2.68597	Yes	Yes
AT5G37260	RVE2	Homeodomain-like superfamily protein	0.022239	0.763825	0.868884	-1.11519	-1.26342	-0.834684	-0.47754	-0.416021	Yes	Yes
AT5G64810	WRKY51	WRKY DNA-binding protein 51	0.580085	0.760744	0.0642398	-0.228455	0.206722	0.273505	0.396091	1.54988	Yes	Yes
AT3G17860	JAZ3	jasmonate-zim-domain protein 3	-0.020011	0.755075	0.861257	0.951688	0.937408	1.05808	1.36364	1.61966	Yes	Yes
AT3G52400	SYP122	syntaxin of plants 122	0.567267	0.713467	0.62974	0.212093	-0.0193216	0.191936	0.191721	0.694439	Yes	No
AT4G37760	SQE3	squalene epoxidase 3	0.0988913	0.709365	1.59956	1.75578	0.459466	0.151234	0.322486	0.372617	No	No
AT1G74430	MYB95	myb domain protein 95	0.52586	0.6837	0.987455	1.35997	1.05693	1.22323	1.3537	1.52581	Yes	Yes
AT1G01060	LHY	Homeodomain-like superfamily protein	0.319523	0.670911	1.51511	1.75076	-0.365329	-1.59053	-0.56461	0.933904	No	No
AT5G67480	BT4	BTB and TAZ domain protein 4	0.33781	0.658558	0.339419	0.000704854	0.308965	0.806199	0.708931	0.796811	Yes	Yes
AT2G06050	OPR3	oxophytodienoate-reductase 3	0.322312	0.649784	0.744497	1.32614	1.22045	1.46305	1.51313	1.80244	Yes	Yes
AT1G73080	PEPR1	PEP1 receptor 1	0.389501	0.614456	0.504074	0.32912	0.330124	0.375775	0.619822	0.718626	Yes	Yes
AT2G46410	CPC	Homeodomain-like superfamily protein	0.209546	0.57674	0.868485	0.133205	0.418951	0.0906212	0.405181	0.3423	Yes	Yes
AT3G48520	CYP94B3	cytochrome P450, family 94, subfamily B, polypeptide 3	0.262538	0.572023	-0.215111	-1.11048	-0.785705	-0.851415	-0.852647	-0.925492	Yes	Yes
AT3G56400	WRKY70	WRKY DNA-binding protein 70	1.00106	0.50447	-0.673495	-0.52416	-0.215286	0.035366	-0.0816446	0.494405	No	No
AT1G71030	MYBL2	MYB-like 2	0.252384	0.466909	0.456707	0.289669	0.411046	1.75859	1.77138	2.18722	No	No
AT2G41370	BOP2	Ankyrin repeat family protein / BTB/POZ domain-containing protein	0.0287145	0.462097	0.892597	0.0642215	-0.232628	0.0521586	-0.142342	-0.329873	Yes	No
AT4G22880	LDOX	leucoanthocyanidin dioxygenase	0.294869	0.453768	-0.404927	1.93631	2.8658	2.93061	4.69196	4.05196	No	Yes
AT3G51420	SSL4	strictosidine synthase-like 4	0.747038	0.438502	0.425496	1.12416	0.62134	0.468656	0.479017	0.921911	No	No
AT5G11270	OCP3	overexpressor of cationic peroxidase 3	0.32375	0.427421	0.596079	0.730865	0.429882	0.085944	0.133743	-0.0186092	Yes	Yes
AT5G55120	VTC5	GDP-L-galactose phosphorylase VITAMIN C DEFECTIVE 5 (VTC5)	0.35986	0.423397	1.16629	1.7079	0.936131	0.602438	0.984832	1.11162	Yes	Yes
AT1G70000	AT1G70000	myb-like transcription factor family protein	0.00804873	0.422348	1.14621	0.596495	-0.0147686	-0.324917	-0.311895	-0.319934	Yes	Yes
AT1G48500	JAZ4	jasmonate-zim-domain protein 4	-0.373678	0.421086	2.05668	1.01909	0.246533	0.531489	0.269618	-0.00745843	Yes	Yes
AT5G63380	AT5G63380	AMP-dependent synthetase and ligase family protein	0.171658	0.40156	0.835814	0.799752	0.23352	-0.183644	-0.196619	-0.0301164	No	No
AT1G49010	AT1G49010	Duplicated homeodomain-like superfamily protein	0.73805	0.388526	0.313948	1.00577	0.434942	0.262308	0.0723883	0.220951	No	No
AT5G02840	LCL1	LHY/CCA1-like 1	0.370566	0.349541	0.565604	0.701065	0.118384	0.076129	0.243139	1.07709	No	No
AT3G09600	RVE8	Homeodomain-like superfamily protein	0.202161	0.348457	1.2845	1.54111	-0.0775995	-0.256412	0.197632	1.07209	Yes	Yes
AT2G23600	ACL	acetone-cyanohydrin lyase	-0.0303243	0.34142	0.612157	0.855295	0.702762	0.632797	0.69476	0.72172	No	No
AT5G13930	TT4	Chalcone and stilbene synthase family protein	-0.296871	0.321793	0.641309	1.81075	0.366167	0.150892	0.778157	0.296421	No	No
AT2G39730	RCA	rubisco activase	0.358419	0.300336	0.254217	1.37226	1.31263	0.855877	1.04825	1.00979	No	No
AT5G46050	PTR3	peptide transporter 3	0.0554896	0.287194	0.503724	0.818332	0.475344	0.941039	0.892071	1.4013	Yes	Yes
AT5G24770	VSP2	vegetative storage protein 2	0.0692602	0.283708	0.971526	1.9947	2.01135	3.57545	4.27587	4.47009	Yes	Yes
AT3G28910	MYB30	myb domain protein 30	0.0594299	0.276274	0.236525	-0.23883	-0.214567	-0.163641	-0.132884	-0.619248	Yes	Yes
AT5G54060	UF3GT	UDP-glucose:flavonoid 3-o-glucosyltransferase	0.536077	0.268808	-1.40441	2.12943	2.8988	3.12609	4.2239	3.77594	No	Yes
AT1G76690	OPR2	12-oxophytodienoate reductase 2	-0.0658646	0.256105	0.229723	-0.0291894	0.106032	-0.0520651	-0.446542	-0.73916	No	No
AT1G55020	LOX1	lipoxygenase 1	0.201048	0.253224	0.898198	1.34886	0.840687	0.546699	0.4318	0.736605	Yes	No
AT2G31180	MYB14	myb domain protein 14	-0.497795	0.244914	-0.298839	0.0429393	-0.262936	0.029721	0.676042	0.817091	Yes	No
AT1G54040	ESP	epithiospecifier protein	-0.664007	0.237049	0.117879	0.47453	-0.496538	0.394622	1.75055	2.05621	Yes	Yes
AT1G67560	LOX6	PLAT/LH2 domain-containing lipoxygenase family protein	-0.0851242	0.234809	0.610515	0.703169	0.524468	0.641326	0.745581	0.60239	Yes	Yes
AT3G50480	HR4	homolog of RPW8 4	0.214257	0.231205	0.443384	0.416784	0.265451	0.330964	0.40721	1.153	No	No
AT4G16760	ACX1	acyl-CoA oxidase 1	0.244404	0.22275	0.348118	0.513695	0.18891	0.555622	0.534318	1.02462	Yes	Yes
AT4G34710	ADC2	arginine decarboxylase 2	0.351207	0.217244	0.362644	0.936865	0.652672	0.443393	0.37158	0.506249	Yes	Yes
AT5G18860	NSH3	inosine-uridine preferring nucleoside hydrolase family protein	-0.338866	0.204066	0.517758	0.119042	0.10325	0.274281	0.500539	0.706499	Yes	Yes
AT5G13330	Rap2.6L	related to AP2 6l	0.133975	0.200694	0.114184	0.0741398	0.00180298	0.201989	0.252039	0.696552	Yes	Yes
AT1G70480	JASSY	Protein residing in the chloroplast outer membrane, has channel-like properties facilitating the export of the jasmonate precursor 12-oxophytodienoic acid (OPDA) from the chloroplast.	0.267566	0.189784	0.238544	0.201565	0.135702	0.0227936	0.0784493	0.324298	No	No
AT3G11670	DGD1	UDP-Glycosyltransferase superfamily protein	0.153034	0.185098	0.236407	1.05385	0.312025	0.172894	0.384089	0.581316	Yes	Yes
AT5G63980	SAL1	SAL1 phosphatase-like protein	0.0282046	0.141915	0.278452	0.692676	0.465266	0.334719	0.306588	-0.0465631	Yes	Yes
AT5G60890	MYB34	myb domain protein 34	-0.0424668	0.128901	0.410607	1.11139	1.01444	0.844312	1.06739	0.796499	Yes	Yes
AT1G44350	ILL6	IAA-amino acid hydrolase ILR1-like 6	0.000259961	0.127872	0.330539	0.565357	0.556382	0.656754	0.812535	0.77759	Yes	Yes
AT1G42540	GLR3.3	glutamate receptor 3.3	0.0394695	0.120182	0.546351	0.783519	0.412331	0.309269	0.414091	0.594064	Yes	No
AT1G07640	OBP2	Dof-type zinc finger DNA-binding family protein	0.0746318	0.114641	0.323424	0.520487	0.477947	0.378703	0.524536	0.632304	Yes	No
AT3G16470	JR1	Mannose-binding lectin superfamily protein	0.0801327	0.111859	0.415807	0.603387	0.660997	1.11866	1.19433	0.894676	Yes	Yes
AT1G19570	DHAR1	dehydroascorbate reductase	-0.142171	0.105823	0.33796	0.475465	0.312715	0.712089	0.830024	0.698321	Yes	Yes
AT4G35770	SEN1	Rhodanese/Cell cycle control phosphatase superfamily protein	0.796967	0.105653	-0.274676	-1.03718	-0.581805	0.0178433	-0.475422	1.01145	No	No
AT2G39770	CYT1	Glucose-1-phosphate adenylyltransferase family protein	0.0218191	0.0978559	0.26501	0.400541	0.2555	0.39949	0.487682	0.578717	Yes	Yes
AT4G32570	TIFY8	TIFY domain protein 8	0.222621	0.0857758	-0.104703	-0.0652708	0.0365682	0.0327029	-0.172243	-0.338865	No	No
AT4G28910	NINJA	Putative interactor of JAZ	-0.000845695	0.0801688	0.1037	0.243373	0.261494	0.54972	0.691284	0.792845	Yes	Yes
AT5G27380	GSH2	glutathione synthetase 2	-0.0928909	0.070423	0.191136	0.26908	0.362128	0.442326	0.559638	0.539688	Yes	Yes
AT3G15210	ERF4	ethylene responsive element binding factor 4	0.0187541	0.066943	0.425692	0.304776	0.0646958	0.141141	0.168675	0.532157	Yes	Yes
AT5G46760	MYC3	Basic helix-loop-helix (bHLH) DNA-binding family protein	-0.139308	0.0627026	0.135917	0.00227226	-0.0220438	0.127123	0.271699	0.362266	Yes	Yes
AT5G20900	JAZ12	jasmonate-zim-domain protein 12	-0.0519888	0.0545478	0.20736	0.25236	0.243644	0.348404	0.507371	0.803356	Yes	Yes
AT1G61850	AT1G61850	phospholipase A I-like protein	-0.0397809	0.0483422	0.0298262	-0.151156	-0.0479077	-0.0269923	-0.165089	-0.319605	No	No
AT4G12570	UPL5	ubiquitin protein ligase 5	0.0258749	0.044827	-0.111884	-0.268721	-0.128881	0.148083	0.240743	0.558513	Yes	No
AT4G23100	GSH1	glutamate-cysteine ligase	-0.17991	0.0412669	0.197886	0.138343	0.234719	0.461418	0.702906	0.696555	Yes	No
AT1G15750	TPL	Transducin family protein / WD-40 repeat family protein	0.00892167	0.0218999	0.0387109	0.157791	0.0291463	0.114469	0.114955	0.346321	Yes	Yes
AT5G60410	SIZ1	DNA-binding protein with MIZ/SP-RING zinc finger, PHD-finger and SAP domain-containing protein	-0.0397216	0.0198194	0.00374338	0.104364	0.0599648	0.117585	0.119736	0.280634	Yes	No
AT2G34810	AT2G34810	FAD-binding Berberine family protein	-0.0585351	0.0195155	0.895294	2.12938	2.15822	2.41597	2.67112	2.79797	Yes	No
AT1G53940	GLIP2	GDSL-motif lipase 2	0.0256193	0.0127337	0.587059	0.503304	0.643101	0.849953	0.978014	1.25621	No	No
AT2G02990	RNS1	ribonuclease 1	-0.23655	-0.000958781	0.219236	0.0264573	-0.43596	-0.245356	-0.532949	-1.23631	No	No
AT3G50440	MES10	methylesterase	0.0297869	-0.00154027	-0.159551	0.429112	0.438599	0.588879	0.769915	0.656682	No	No
AT1G18150	ATMPK8	Protein kinase superfamily protein	-0.260704	-0.00501714	-0.0086894	-0.242375	-0.0333189	0.0694698	-0.0357812	-0.500797	No	No
AT1G76930	EXT4	extensin 4	-0.707546	-0.0117178	-0.0661409	-0.781564	-0.791475	-0.385809	-0.587765	-0.430268	No	No
AT5G59090	SBT4.12	subtilase 4.12	-0.435072	-0.0241431	0.133267	-0.0797001	0.211368	0.626284	0.799749	0.997774	Yes	No
AT3G51430	YLS2	Calcium-dependent phosphotriesterase superfamily protein	-0.0635564	-0.0271942	-0.116077	-0.460472	-0.231414	0.0701511	-0.0722622	-0.0184224	No	No
AT5G17490	RGL3	RGA-like protein 3	-0.0462551	-0.0504466	0.0557496	0.527656	0.506514	0.892977	0.90577	0.967611	Yes	Yes
AT1G13280	AOC4	allene oxide cyclase 4	-0.061118	-0.0540956	-0.0161783	0.42461	0.614204	0.664971	0.866316	0.778055	Yes	Yes
AT1G72260	THI2.1	thionin 2.1	-0.059027	-0.0722145	-0.0673835	2.66775	4.31192	7.34733	8.24114	10.2903	No	No
AT1G28290	AGP31	arabinogalactan protein 31	-0.0506394	-0.0807455	-0.225691	-0.499376	-0.161046	-0.460364	-0.718942	-0.778621	No	No
AT3G05420	ACBP4	acyl-CoA binding protein 4	-0.0626815	-0.0894107	-0.0462942	-0.0997555	-0.0708811	-0.117155	-0.231196	-0.419005	Yes	Yes
AT3G48360	BT2	BTB and TAZ domain protein 2	-0.0737836	-0.0929575	-0.287241	-0.345567	0.0480563	0.560544	0.818995	1.40686	Yes	Yes
AT3G16770	EBP	ethylene-responsive element binding protein	-0.142359	-0.107808	0.288993	-0.238433	-0.194752	1.00074	1.37283	2.40094	No	No
AT3G15510	NAC2	NAC domain containing protein 2	-0.105117	-0.181187	-0.0441203	0.358475	0.353506	0.713571	0.939647	1.7275	Yes	Yes
AT5G37500	GORK	gated outwardly-rectifying K channel	-0.286976	-0.183074	-0.318261	-0.396499	-0.530467	-0.803999	-0.69219	-1.25195	Yes	No
AT5G59430	TRP1	telomeric repeat binding protein 1	0.0894748	-0.184513	-0.344786	0.046229	-0.181451	0.161283	0.197382	0.460263	Yes	Yes
AT4G09460	MYB6	myb domain protein 6	-0.215667	-0.353243	-0.466769	-0.170969	-0.134828	-0.128305	-0.0234314	-0.0732191	Yes	Yes
AT1G74840	AT1G74840	Homeodomain-like superfamily protein	-0.676447	-0.355026	-0.00465902	-0.300247	-0.305078	-0.0732791	-0.0655458	0.081428	Yes	No
AT5G59780	MYB59	myb domain protein 59	-0.609882	-0.359816	0.0957616	-0.405263	-0.13168	0.277435	0.308828	0.595945	No	No
AT1G57560	MYB50	myb domain protein 50	-0.503205	-0.369935	-0.114144	-0.168522	-0.220331	-0.155042	-0.262765	-0.797471	Yes	Yes
AT1G01260	AT1G01260	basic helix-loop-helix (bHLH) DNA-binding superfamily protein	-0.312896	-0.379436	-0.318391	-0.10711	0.182378	0.0970205	0.237598	0.413384	Yes	Yes
AT1G14920	GAI	GRAS family transcription factor family protein	-0.360234	-0.609019	-0.851595	-0.134657	0.0263977	0.0679237	-0.051908	-0.0384143	Yes	Yes
AT4G05100	MYB74	myb domain protein 74	-0.981448	-0.91142	-0.315226	-0.855917	-0.964047	-0.730992	-0.831684	-0.866591	Yes	Yes
AT5G07010	ST2A	sulfotransferase 2A	-0.352068	-1.08053	-1.88649	-0.475002	0.400791	0.757435	0.73125	0.769666	Yes	Yes
AT4G23600	CORI3	Tyrosine transaminase family protein	-1.88275	-1.87345	0.760515	1.19281	3.12169	6.66612	7.23823	9.3677	No	No
AT1G19640	JMT	jasmonic acid carboxyl methyltransferase	#N/A	#N/A	#N/A	#N/A	#N/A	#N/A	#N/A	#N/A	No	No
AT1G25540	PFT1	phytochrome and flowering time regulatory protein (PFT1)	#N/A	#N/A	#N/A	#N/A	#N/A	#N/A	#N/A	#N/A	No	No
AT1G53130	GRI	Stigma-specific Stig1 family protein	#N/A	#N/A	#N/A	#N/A	#N/A	#N/A	#N/A	#N/A	No	No
AT2G44050	COS1	6,7-dimethyl-8-ribityllumazine synthase / DMRL synthase / lumazine synthase / riboflavin synthase	#N/A	#N/A	#N/A	#N/A	#N/A	#N/A	#N/A	#N/A	No	No
AT3G01530	MYB57	myb domain protein 57	#N/A	#N/A	#N/A	#N/A	#N/A	#N/A	#N/A	#N/A	No	No
AT3G03450	RGL2	RGA-like 2	#N/A	#N/A	#N/A	#N/A	#N/A	#N/A	#N/A	#N/A	No	No
AT3G03760	LBD20	LOB domain-containing protein 20	#N/A	#N/A	#N/A	#N/A	#N/A	#N/A	#N/A	#N/A	No	No
AT3G43440	JAZ11	jasmonate-zim-domain protein 11	#N/A	#N/A	#N/A	#N/A	#N/A	#N/A	#N/A	#N/A	No	No
AT4G00870	AT4G00870	basic helix-loop-helix (bHLH) DNA-binding superfamily protein	#N/A	#N/A	#N/A	#N/A	#N/A	#N/A	#N/A	#N/A	No	No
AT4G02570	CUL1	cullin 1	#N/A	#N/A	#N/A	#N/A	#N/A	#N/A	#N/A	#N/A	No	No
AT4G11260	SGT1B	phosphatase-like protein	#N/A	#N/A	#N/A	#N/A	#N/A	#N/A	#N/A	#N/A	No	No
AT4G16430	AT4G16430	basic helix-loop-helix (bHLH) DNA-binding superfamily protein	#N/A	#N/A	#N/A	#N/A	#N/A	#N/A	#N/A	#N/A	No	No
AT4G17880	MYC4	Basic helix-loop-helix (bHLH) DNA-binding family protein	#N/A	#N/A	#N/A	#N/A	#N/A	#N/A	#N/A	#N/A	No	No
AT4G18780	IRX1	cellulose synthase family protein	#N/A	#N/A	#N/A	#N/A	#N/A	#N/A	#N/A	#N/A	No	No
AT4G34460	AGB1	GTP binding protein beta 1	#N/A	#N/A	#N/A	#N/A	#N/A	#N/A	#N/A	#N/A	No	No
AT5G26170	WRKY50	WRKY DNA-binding protein 50	#N/A	#N/A	#N/A	#N/A	#N/A	#N/A	#N/A	#N/A	No	No
AT5G40350	MYB24	myb domain protein 24	#N/A	#N/A	#N/A	#N/A	#N/A	#N/A	#N/A	#N/A	No	No
AT5G44030	CESA4	cellulose synthase A4	#N/A	#N/A	#N/A	#N/A	#N/A	#N/A	#N/A	#N/A	No	No
AT5G53060	RCF3	RNA-binding KH domain-containing protein	#N/A	#N/A	#N/A	#N/A	#N/A	#N/A	#N/A	#N/A	No	No
AT5G46830	MYC5	Calcium-binding transcription factor involved in salt stress signaling	#N/A	#N/A	#N/A	#N/A	#N/A	#N/A	#N/A	#N/A	No	No
AT1G17440	EER4	Transcription initiation factor TFIID subunit A	#N/A	#N/A	#N/A	#N/A	#N/A	#N/A	#N/A	#N/A	Yes	Yes
AT1G32230	RCD1	WWE protein-protein interaction domain protein family	#N/A	#N/A	#N/A	#N/A	#N/A	#N/A	#N/A	#N/A	Yes	Yes
AT1G66350	RGL1	RGA-like 1	#N/A	#N/A	#N/A	#N/A	#N/A	#N/A	#N/A	#N/A	Yes	Yes
AT1G79380	RGLG4	Ca(2)-dependent phospholipid-binding protein (Copine) family	#N/A	#N/A	#N/A	#N/A	#N/A	#N/A	#N/A	#N/A	Yes	No
AT2G01570	RGA1	GRAS family transcription factor family protein	#N/A	#N/A	#N/A	#N/A	#N/A	#N/A	#N/A	#N/A	Yes	Yes
AT2G18790	PHYB	phytochrome B	#N/A	#N/A	#N/A	#N/A	#N/A	#N/A	#N/A	#N/A	Yes	Yes
AT2G39940	COI1	RNI-like superfamily protein	#N/A	#N/A	#N/A	#N/A	#N/A	#N/A	#N/A	#N/A	Yes	No
AT3G11820	SYP121	syntaxin of plants 121	#N/A	#N/A	#N/A	#N/A	#N/A	#N/A	#N/A	#N/A	Yes	No
AT3G27810	MYB21	myb domain protein 21	#N/A	#N/A	#N/A	#N/A	#N/A	#N/A	#N/A	#N/A	Yes	Yes
AT3G50660	DWF4	Cytochrome P450 superfamily protein	#N/A	#N/A	#N/A	#N/A	#N/A	#N/A	#N/A	#N/A	Yes	Yes
AT5G63970	RGLG3	Copine (Calcium-dependent phospholipid-binding protein) family	#N/A	#N/A	#N/A	#N/A	#N/A	#N/A	#N/A	#N/A	Yes	Yes
