## Supplementary material for "Integrated Multi-omic Framework of the Plant Response to Jasmonic Acid": Supp Table 10

### Sheet: Supplementary Table 10
Supplementary Table 10. Transcript pairs exhibiting isoform switch events as detected by TSIS analyses.
iso1	iso2	iso1.mean.ratio	iso2.mean.ratio	before.interval	after.interval	x.value	y.value	before.prob	after.prob	before.diff	after.diff	before.pval	after.pval	before.t.points	after.t.points	prob	diff	cor
AT5G55896.iso10	AT5G55896.iso13	0.150102	0.154052	(4.1526,5.4743]	(5.4743,6.9316]	5.47433	2.56117	0	0	2.05619	-2.27875	0.030232	0.000194074	1	1	1	4.33494	-0.760545
AT5G01490.iso1	AT5G01490.iso2	0.468664	0.531336	[1,1.4571]	(1.4571,3.6166]	1.4571	2.80278	1	1	1.68612	-2.04773	0.0120692	0.0206251	1	2	1	3.73384	-0.304315
AT4G27040.iso11	AT4G27040.iso16	0.0434462	0.0756816	(6.6482,7.3224]	(7.3224,9]	7.3224	2.07204	1	1	0.603067	-1.25716	0.0307968	0.0283555	1	2	1	1.86023	-0.260654
AT3G19370.iso4	AT3G19370.iso5	1	1	(7.2574,8.1747]	(8.1747,9]	8.17469	5.15307	1	1	0.533587	-2.52085	0.0253119	0.0490842	1	1	1	3.05444	-0.0993106
AT3G16230.iso1	AT3G16230.iso7	1	0.000472255	[1,1.6907]	(1.6907,2.5699]	1.69066	1.33391	1	1	2.4628	-1.10308	0.0036375	0.0137473	1	1	1	3.56588	0.250039
AT3G09600.iso7	AT3G09600.iso8	1	0.0108309	[1,2.3217]	(2.3217,4.6388]	2.32168	2.00206	1	1	0.785734	-2.67584	0.00701355	0.0198363	2	2	1	3.46158	-0.0219355
AT3G09600.iso5	AT3G09600.iso12	0.464701	0.154242	(2.2829,4.3601]	(4.3601,9]	4.36009	3.86808	1	1	-3.24266	3.03359	0.0157153	0.000604463	2	5	1	6.27625	-0.201204
AT3G06770.iso7	AT3G06770.iso16	0.0248767	0.232961	(2.2683,3.501]	(3.501,4.5785]	3.50102	1.66397	1	1	-0.790427	0.787211	0.0163236	0.0258205	1	1	1	1.57764	0.3349
AT2G46030.iso1	AT2G46030.iso2	0.0564131	0.250473	[1,2.9572]	(2.9572,3.1401]	2.95721	2.29301	1	1	-15.2566	1.04508	0.0292459	0.0191436	2	1	1	16.3017	-0.55254
AT2G43680.iso3	AT2G43680.iso14	0.0199182	0.0142561	(4.0508,7.5966]	(7.5966,9]	7.59658	1.70761	1	1	1.63769	-0.838918	0.00171375	0.0392739	3	2	1	2.47661	-0.0452889
AT2G32700.iso12	AT2G32700.iso22	0.0590135	0.0507656	(2.1028,3.5129]	(3.5129,4.521]	3.51286	3.08011	1	1	1.79649	-1.70641	0.0377488	0.0402822	1	1	1	3.5029	-0.100038
AT2G30740.iso3	AT2G30740.iso16	0.0438282	0.0322347	[1,2.5234]	(2.5234,3.8701]	2.52344	2.6626	1	1	2.52932	-1.54717	0.0112915	0.0199068	2	1	1	4.07649	-0.454352
AT2G15530.iso7	AT2G15530.iso12	0.182602	0.141798	(6.0538,8.1803]	(8.1803,9]	8.18034	1.31919	1	1	-1.1606	2.15467	0.0262524	0.0147111	2	1	1	3.31527	-0.57396
AT1G79245.iso10	AT1G79245.iso14	0.0165512	0.0163057	(4.345,5.7591]	(5.7591,6.403]	5.75914	1.75246	1	1	1.2386	-0.392983	0.0368899	0.0419742	1	1	1	1.63158	0.2887
AT1G72640.iso9	AT1G72640.iso10	0.103857	0.10853	(4.3046,5.5903]	(5.5903,7.7912]	5.59032	2.38752	1	1	1.14801	-0.929283	0.0119203	0.00206764	1	2	1	2.0773	0.47007
AT1G61660.iso2	AT1G61660.iso9	0.0752663	0.092126	(6.6562,7.4021]	(7.4021,9]	7.40214	1.5656	0	0	0.464066	-0.873826	0.0437374	0.0103887	1	2	1	1.33789	0.135128
AT1G27430.iso1	AT1G27430.iso3	0.174633	0.101534	[1,2.8091]	(2.8091,3.286]	2.80913	1.38119	1	1	2.82325	-0.829365	0.0110505	0.0115037	2	1	1	3.65262	-0.0949298
AT1G26260.iso11	AT1G26260.iso12	0.314438	0.3682	[1,1.6154]	(1.6154,3.7092]	1.61539	2.21957	1	1	-2.14938	2.11943	0.0395491	0.0378364	1	2	1	4.26881	-0.555923
AT1G23080.iso1	AT1G23080.iso6	0.0178135	0.0132363	(1.3267,2.5422]	(2.5422,6.6217]	2.54218	1.52726	1	1	-1.28285	1.1574	0.0272268	0.000199485	1	4	1	2.44025	-0.453741
AT1G14030.iso3	AT1G14030.iso4	0.150783	0.134613	[1,2.6308]	(2.6308,3.637]	2.63082	1.82422	1	1	1.42265	-1.11007	0.0353208	0.0253353	2	1	1	2.53273	0.101988
AT5G02940.iso3	AT5G02940.iso6	0.041596	0.0760023	[1,1.491]	(1.491,9]	1.49104	0.349195	1	0.958333	0.433499	-1.51789	0.0331826	5.22354e-06	1	8	0.958333	1.95139	0.833855
AT4G27040.iso11	AT4G27040.iso16	0.0434462	0.0756816	[1,6.6482]	(6.6482,7.3224]	6.64824	2.21931	0.944444	1	-1.63114	0.603067	0.000488097	0.0307968	6	1	0.944444	2.23421	-0.260654
AT4G27040.iso4	AT4G27040.iso5	0.192415	0.123928	(2.2834,8.6713]	(8.6713,9]	8.67133	5.88096	0.944444	1	4.23458	-1.56697	0.000161617	0.0477484	6	1	0.944444	5.80155	-0.522248
AT4G23510.iso2	AT4G23510.iso4	0.320774	0.39153	(2.2686,3.4818]	(3.4818,9]	3.4818	8.02993	1	0.944444	0.826187	-2.14855	0.000376009	3.84738e-05	1	6	0.944444	2.97474	0.776862
AT3G26510.iso2	AT3G26510.iso8	1	0.00235189	(1.0418,3.8261]	(3.8261,9]	3.82613	11.8251	0	0.0555556	-9.62018	3.47227	0.0469796	5.84657e-06	2	6	0.944444	13.0924	0.672148
AT2G21660.iso5	AT2G21660.iso27	0.00307757	0.00509178	(2.0163,8.3906]	(8.3906,9]	8.39064	5.33117	0.944444	1	-3.64173	7.73581	0.00752623	0.0440222	6	1	0.944444	11.3775	0.0965485
AT2G21660.iso3	AT2G21660.iso5	0.00497877	0.00307757	(2.3266,8.4059]	(8.4059,9]	8.40586	5.4561	0.944444	1	3.56967	-6.82886	0.00334592	0.042912	6	1	0.944444	10.3985	0.269528
AT1G45249.iso7	AT1G45249.iso12	0.0609097	0.0802804	[1,6.7958]	(6.7958,7.8047]	6.79581	2.4646	0.944444	1	-1.00455	0.236833	0.000198029	0.031453	6	1	0.944444	1.24138	0.227296
AT4G02120.iso9	AT4G02120.iso31	0.0397621	0.0665669	(3.5138,4.422]	(4.422,9]	4.42199	1.2784	0	0.0666667	0.601961	-0.660283	0.0466816	0.00537479	1	5	0.933333	1.26224	0.248718
AT3G09600.iso7	AT3G09600.iso8	1	0.0108309	(2.3217,4.6388]	(4.6388,9]	4.63877	3.24225	1	0.933333	-2.67584	1.23328	0.0198363	0.000191424	2	5	0.933333	3.90913	-0.0219355
AT5G61380.iso1	AT5G61380.iso6	0.0445601	0.0514256	(3.7492,7.3378]	(7.3378,9]	7.33775	2.13909	0.0833333	0	0.632635	-0.964343	0.00234489	0.00844491	4	2	0.916667	1.59698	0.233489
AT5G09880.iso2	AT5G09880.iso8	0.258451	0.358028	[1,8.0987]	(8.0987,9]	8.09865	13.1681	0.916667	1	-6.0739	9.63674	1.84976e-06	0.0434181	8	1	0.916667	15.7106	-0.689445
AT3G62090.iso4	AT3G62090.iso5	0.427228	0.330317	(1.796,5.1204]	(5.1204,9]	5.12044	1.13002	1	0.916667	-0.288443	0.898743	0.00151663	0.00397517	4	4	0.916667	1.18719	0.559421
AT1G48230.iso3	AT1G48230.iso4	0.0433538	0.0286761	[1,4.3918]	(4.3918,5.5912]	4.39181	1.50541	0.916667	1	0.760065	-1.00996	0.00327226	0.0128741	4	1	0.916667	1.77002	-0.275723
AT3G01540.iso1	AT3G01540.iso11	0.0194704	0.0111236	(1.359,2.6919]	(2.6919,9]	2.69188	1.76957	0	0.0952381	-1.51091	1.38506	0.023148	6.12421e-05	1	7	0.904762	2.89597	0.0165305
AT3G01540.iso1	AT3G01540.iso9	0.0194704	0.0123766	(1.2841,2.7752]	(2.7752,9]	2.7752	1.91328	0	0.0952381	-1.87142	1.25771	0.0325561	0.00028133	1	7	0.904762	3.12913	-0.0336565
AT3G07770.iso1	AT3G07770.iso2	0.839068	0.0669004	[1,7.407]	(7.407,8.8597]	7.40697	6.76534	0.904762	1	6.963	-5.01116	1.35913e-05	0.0224614	7	1	0.904762	11.9742	-0.690755
AT1G28110.iso1	AT1G28110.iso2	0.54643	0.387975	[1,7.4511]	(7.4511,9]	7.45105	7.70025	0.904762	1	4.88174	-3.56899	7.22381e-05	0.0290497	7	2	0.904762	8.45073	-0.549919
AT2G46030.iso1	AT2G46030.iso2	0.0564131	0.250473	(2.9572,3.1401]	(3.1401,9]	3.14013	2.45071	1	0.888889	1.04508	-9.63857	0.0191436	0.00196454	1	6	0.888889	10.6837	-0.55254
AT2G43680.iso4	AT2G43680.iso14	0.0133068	0.0142561	(4.446,7.3716]	(7.3716,9]	7.37165	1.41067	0.888889	1	0.823335	-1.34752	0.0290464	0.00642746	3	2	0.888889	2.17086	-0.0847798
AT2G29890.iso1	AT2G29890.iso10	0.346936	0.284845	(3.7374,6.3823]	(6.3823,9]	6.38229	2.81875	0.888889	1	-0.994411	1.8676	0.016586	6.55664e-05	3	3	0.888889	2.86201	0.0824934
AT2G25590.iso4	AT2G25590.iso31	0.11334	0.063949	(4.4814,6.4082]	(6.4082,9]	6.40821	0.908819	1	0.888889	-0.989847	1.98183	0.0155813	0.0180649	2	3	0.888889	2.97168	-0.213755
AT1G62310.iso1	AT1G62310.iso2	0.543664	0.456336	(2.299,8.5455]	(8.5455,9]	8.54554	6.37517	0.888889	1	1.33579	-1.85028	6.9981e-06	0.0302289	6	1	0.888889	3.18607	0.392022
AT1G06040.iso1	AT1G06040.iso4	0.0209242	0.0179401	[1,1.1789]	(1.1789,4.8328]	1.17888	1.09037	1	0.888889	-0.673845	2.32847	0.0037834	0.0113743	1	3	0.888889	3.00232	0.68894
AT1G05890.iso3	AT1G05890.iso6	0.0583226	0.0234733	[1,6.2231]	(6.2231,7.5654]	6.22311	1.0253	0.111111	0	2.57127	-1.36703	0.000753286	0.0246878	6	1	0.888889	3.9383	-0.0574032
AT4G27040.iso10	AT4G27040.iso16	0.112943	0.0756816	(3.8031,4.3003]	(4.3003,9]	4.30032	3.69168	0	0.133333	-0.463783	1.84469	0.0464433	0.000912715	1	5	0.866667	2.30848	-0.0842033
AT4G15510.iso4	AT4G15510.iso6	0.182564	0.0949985	(1.0114,4.0561]	(4.0561,9]	4.0561	2.02398	0	0.133333	-0.929838	2.90323	0.0028706	0.00379419	3	5	0.866667	3.83307	-0.517729
AT3G09600.iso5	AT3G09600.iso8	0.464701	0.0108309	(2.1578,4.36]	(4.36,9]	4.35998	3.86704	1	0.866667	-3.35282	2.63372	0.00437676	0.00164197	2	5	0.866667	5.98653	-0.120081
AT1G53720.iso1	AT1G53720.iso2	0.495976	0.504024	[1,3.6707]	(3.6707,8.6834]	3.67069	4.99112	1	0.866667	-3.92618	2.41501	0.000914667	0.00094959	3	5	0.866667	6.34119	-0.608314
AT2G38610.iso1	AT2G38610.iso3	0.375332	0.186491	[1,7.1141]	(7.1141,8.643]	7.11408	9.62578	0.857143	1	9.45077	-11.2233	0.000309816	0.0100577	7	1	0.857143	20.6741	-0.671801
AT1G69252.iso3	AT1G69252.iso4	0.0179314	0.0258456	[1,7.6397]	(7.6397,8.5745]	7.63972	8.71285	0.142857	0	-4.15875	3.00428	0.000553317	0.0275685	7	1	0.857143	7.16303	0.413013
AT5G40830.iso2	AT5G40830.iso4	0.0606845	0.0758391	(2.7851,4.3334]	(4.3334,6.6152]	4.33336	1.18097	0.833333	1	0.429531	-1.11469	0.0265693	0.00883595	2	2	0.833333	1.54422	0.180345
AT5G23750.iso2	AT5G23750.iso4	0.0204779	0.0186118	(3.0124,5.4826]	(5.4826,6.5607]	5.48262	1.46775	0.833333	1	0.913965	-0.50363	0.024063	0.0141204	2	1	0.833333	1.41759	0.24964
AT5G14260.iso2	AT5G14260.iso4	0.0247615	0.0472375	[1,8.8027]	(8.8027,9]	8.80269	2.22476	0.833333	1	-1.25142	0.71059	2.28466e-05	0.0265874	8	1	0.833333	1.96201	-0.211942
AT5G08430.iso1	AT5G08430.iso2	0.318768	0.223996	(2.3726,8.1583]	(8.1583,9]	8.15834	2.16808	0.833333	1	1.14067	-0.726113	0.00062102	0.0383859	6	1	0.833333	1.86679	0.268429
AT3G09600.iso5	AT3G09600.iso11	0.464701	0.133476	(2.2843,4.3236]	(4.3236,9]	4.32358	3.54408	0.833333	1	-3.04838	3.28844	0.0389781	0.000446632	2	5	0.833333	6.33683	-0.275646
AT2G34310.iso3	AT2G34310.iso4	0.0469783	0.028978	(2.4142,3.4823]	(3.4823,9]	3.48234	1.55447	1	0.833333	-0.660007	0.938106	0.0152816	0.000470734	1	6	0.833333	1.59811	0.0872361
AT2G32690.iso8	AT2G32690.iso16	0.000798807	0.00230941	[1,4.8031]	(4.8031,6.7766]	4.80314	1.07569	0.833333	1	-4.29011	1.3443	0.00892615	0.000903994	4	2	0.833333	5.63441	0.194337
AT2G27930.iso2	AT2G27930.iso6	0.218899	0.299967	[1,6.1753]	(6.1753,7.7063]	6.17531	1.61409	0.833333	1	-1.21949	2.87754	0.00276434	0.0302203	6	1	0.833333	4.09704	-0.238075
AT2G26210.iso10	AT2G26210.iso16	0.0374561	0.0350768	(1.1116,3.6959]	(3.6959,7.336]	3.69595	1.76843	1	0.833333	2.98371	-1.231	0.00190721	0.00896171	2	4	0.833333	4.21472	-0.335193
AT1G79850.iso1	AT1G79850.iso2	0.454072	0.545928	[1,8.4403]	(8.4403,9]	8.44031	125.01	0.833333	1	-29.8249	19.7516	0.00477187	0.037311	8	1	0.833333	49.5766	0.476835
AT1G48230.iso3	AT1G48230.iso4	0.0433538	0.0286761	(4.3918,5.5912]	(5.5912,9]	5.59117	1.46895	1	0.833333	-1.00996	0.929492	0.0128741	0.0273188	1	4	0.833333	1.93945	-0.275723
AT1G22750.iso1	AT1G22750.iso3	0.214347	0.210791	(5.6741,7.3122]	(7.3122,9]	7.3122	2.69382	0.833333	1	-0.509323	1.3808	0.0305712	0.0167132	2	2	0.833333	1.89012	0.581476
AT1G02100.iso10	AT1G02100.iso13	0.0415556	0.0479355	(1.0089,5.2723]	(5.2723,6.4416]	5.27231	1.68482	0.833333	1	-0.872314	0.482614	0.0336289	0.0207701	4	1	0.833333	1.35493	0.267585
AT4G20300.iso2	AT4G20300.iso7	0.0179467	0.0303441	[1,4.79]	(4.79,5.2991]	4.79003	1.68937	0.166667	0	-1.02153	0.492545	0.00264037	0.0438471	4	1	0.833333	1.51407	-0.000741241
AT4G20300.iso2	AT4G20300.iso7	0.0179467	0.0303441	(4.79,5.2991]	(5.2991,9]	5.2991	1.51028	0	0.166667	0.492545	-0.704573	0.0438471	0.00746753	1	4	0.833333	1.19712	-0.000741241
AT5G38030.iso1	AT5G38030.iso4	0.126543	0.071775	(1.4954,2.8237]	(2.8237,9]	2.8237	1.03436	1	0.809524	-0.580315	1.00075	0.0163578	0.000588921	1	7	0.809524	1.58107	0.60618
AT3G16430.iso1	AT3G16430.iso2	0.00475882	1	(1.6024,2.8012]	(2.8012,9]	2.80122	15.6311	1	0.809524	-4.78187	5.82176	0.0390083	0.00312889	1	7	0.809524	10.6036	0.0596435
AT2G47860.iso1	AT2G47860.iso5	0.400462	0.334579	[1,2.8977]	(2.8977,9]	2.89765	1.64459	1	0.809524	-1.44136	0.887977	0.0134065	0.00294398	2	7	0.809524	2.32934	-0.216047
AT3G14930.iso1	AT3G14930.iso2	0.49638	0.50362	(2.3715,6.2634]	(6.2634,9]	6.26345	33.1863	0.916667	0.888889	-5.90592	5.58288	0.0353488	0.0163899	4	3	0.805556	11.4888	0.69831
AT5G43320.iso4	AT5G43320.iso5	0.0365125	0.0330489	(3.2032,8.4855]	(8.4855,9]	8.48548	3.66847	0.8	1	1.0372	-1.10152	0.00569328	0.00982485	5	1	0.8	2.13872	0.0857253
AT2G22980.iso5	AT2G22980.iso8	0.20772	0.119166	[1,5.8673]	(5.8673,6.3206]	5.86733	1.12993	0.8	1	1.01751	-0.186638	0.00445879	0.0132805	5	1	0.8	1.20415	0.635351
AT1G09840.iso3	AT1G09840.iso16	0.102318	0.167699	[1,1.2757]	(1.2757,9]	1.27566	4.99546	1	0.791667	1.56647	-2.68133	0.0339609	0.000421185	1	8	0.791667	4.2478	0.192786
AT2G40160.iso7	AT2G40160.iso9	0.300316	0.381744	[1,5.4926]	(5.4926,9]	5.49257	2.07636	0.866667	0.916667	-1.84633	1.35248	0.000591941	0.000157906	5	4	0.783333	3.19882	-0.453685
AT2G40160.iso2	AT2G40160.iso9	0.31794	0.381744	[1,5.6671]	(5.6671,9]	5.66714	1.73889	0.866667	0.916667	-1.54423	1.18164	0.00180934	0.000144503	5	4	0.783333	2.72587	-0.285629
AT5G66030.iso5	AT5G66030.iso8	0.0316517	0.0211979	(2.1479,3.5296]	(3.5296,9]	3.5296	1.30694	0	0.222222	-0.790964	0.989213	0.000677332	0.0178253	1	6	0.777778	1.78018	-0.501458
AT4G02120.iso9	AT4G02120.iso31	0.0397621	0.0665669	[1,3.5138]	(3.5138,4.422]	3.51378	1.41371	0.222222	0	-1.15874	0.601961	0.0115383	0.0466816	3	1	0.777778	1.76071	0.248718
AT4G16280.iso1	AT4G16280.iso4	0.501399	0.498601	(2.8393,8.0624]	(8.0624,9]	8.0624	4.99006	0.777778	1	0.837806	-3.46042	0.0285762	0.0254984	6	1	0.777778	4.29823	-0.503741
AT3G29185.iso3	AT3G29185.iso6	0.0405585	1	(1.1391,2.6155]	(2.6155,5.8717]	2.61546	4.9351	1	0.777778	2.63635	-1.4545	0.0142993	0.00561273	1	3	0.777778	4.09084	0.616957
AT3G11230.iso3	AT3G11230.iso6	1	0.134977	[1,6.6306]	(6.6306,7.847]	6.63062	3.05009	0.777778	1	-2.18928	3.03303	0.00284841	0.015137	6	1	0.777778	5.22232	-0.310495
AT3G09600.iso3	AT3G09600.iso5	0.535299	0.464701	(1.2526,4.5972]	(4.5972,7.8106]	4.5972	5.97174	1	0.777778	3.79205	-2.2695	0.0110481	0.0255485	3	3	0.777778	6.06155	0.00214952
AT2G28470.iso2	AT2G28470.iso4	0.0372459	0.0251843	(2.5297,3.348]	(3.348,9]	3.34801	2.30115	1	0.777778	-0.623703	0.97045	0.0397288	0.00178855	1	6	0.777778	1.59415	0.410598
AT2G22980.iso5	AT2G22980.iso8	0.20772	0.119166	(5.8673,6.3206]	(6.3206,9]	6.32062	1.42797	1	0.777778	-0.186638	1.80372	0.0132805	0.0100463	1	3	0.777778	1.99036	0.635351
AT2G02410.iso2	AT2G02410.iso8	0.207962	0.213203	[1,3.5516]	(3.5516,5.7044]	3.5516	1.86442	0.777778	1	0.897602	-0.93033	0.0213804	0.0302754	3	2	0.777778	1.82793	0.0157374
AT4G16950.iso1	AT4G16950.iso3	0.707684	0.292316	(1.2751,2.7654]	(2.7654,9]	2.76536	1.45685	1	0.761905	-1.83594	2.23291	0.00945934	7.28794e-05	1	7	0.761905	4.06885	-0.745357
AT2G32700.iso1	AT2G32700.iso17	0.0358677	0.0252723	[1,5.4306]	(5.4306,8.3177]	5.43058	1.39079	0.866667	0.888889	1.41368	-0.618324	0.00588202	0.0122501	5	3	0.755556	2.03201	0.521062
AT2G30520.iso2	AT2G30520.iso4	0.0683136	0.0695363	(1.156,4.3124]	(4.3124,9]	4.31242	16.864	0.888889	0.866667	5.79606	-3.55335	0.00704728	0.0229376	3	5	0.755556	9.3494	0.588574
AT5G60540.iso4	AT5G60540.iso5	0.050466	0.0962264	[1,1.1732]	(1.1732,5.5341]	1.17316	1.13336	1	0.75	0.948889	-2.3064	0.0207813	0.0119156	1	4	0.75	3.25529	0.380032
AT5G58750.iso1	AT5G58750.iso2	0.472606	0.527394	[1,1.6993]	(1.6993,5.6039]	1.69933	3.11524	1	0.75	1.49492	-1.40522	0.0148841	0.029099	1	4	0.75	2.90014	0.885114
AT5G53220.iso4	AT5G53220.iso5	0.492236	0.507764	[1,2.7415]	(2.7415,6.641]	2.74146	1.39553	1	0.75	-1.07406	0.785737	2.63337e-05	0.00511805	2	4	0.75	1.8598	-0.145547
AT4G05320.iso1	AT4G05320.iso4	0.000952928	0.00100585	(4.355,8.2454]	(8.2454,9]	8.24541	0.907811	0.75	1	0.776936	-1.33562	0.0118437	0.0482371	4	1	0.75	2.11255	-0.255629
AT3G45050.iso3	AT3G45050.iso4	1	1	(3.1375,5.7066]	(5.7066,9]	5.7066	14.0991	1	0.75	3.52072	-2.50969	0.0250315	0.0192977	2	4	0.75	6.03041	0.476103
AT2G46820.iso1	AT2G46820.iso2	0.324002	0.332535	[1,4.5067]	(4.5067,8.5337]	4.50675	54.9675	1	0.75	-19.0153	21.8825	0.000139183	0.0387247	4	4	0.75	40.8978	0.613103
AT2G40640.iso1	AT2G40640.iso7	0.543485	0.456515	(4.4896,5.3214]	(5.3214,9]	5.32142	3.24286	1	0.75	-1.02945	1.36098	0.0121792	0.034041	1	4	0.75	2.39043	-0.351677
AT2G34310.iso3	AT2G34310.iso6	0.0469783	0.0517236	(1.1002,3.703]	(3.703,7.475]	3.70296	1.62683	0	0.25	-1.0288	0.536471	0.000159204	0.0450547	2	4	0.75	1.56527	0.00286463
AT2G30740.iso4	AT2G30740.iso16	0.0265772	0.0322347	(1.2831,5.0902]	(5.0902,7.5238]	5.09025	1.64091	0.75	1	-0.6692	0.998685	0.012377	0.00388689	4	2	0.75	1.66789	0.0576127
AT2G30740.iso3	AT2G30740.iso16	0.0438282	0.0322347	(2.5234,3.8701]	(3.8701,7.365]	3.87006	2.59976	1	0.75	-1.54717	1.68413	0.0199068	0.0285397	1	4	0.75	3.2313	-0.454352
AT2G26210.iso1	AT2G26210.iso10	0.0657414	0.0374561	(1.5366,3.2287]	(3.2287,7.4435]	3.22874	3.52486	1	0.75	-1.59505	2.61841	0.0088371	0.00285057	2	4	0.75	4.21347	-0.177632
AT2G02765.iso1	AT2G02765.iso4	1	0.371921	[1,1.3028]	(1.3028,9]	1.30277	1.34183	1	0.75	1.27679	-0.947159	0.0294357	0.0084642	1	8	0.75	2.22395	0.196203
AT1G28520.iso4	AT1G28520.iso10	0.0785194	0.0670699	(1.2303,2.6362]	(2.6362,6.6153]	2.63616	1.34789	0	0.25	-1.23499	0.606718	0.0203658	0.0305172	1	4	0.75	1.84171	0.271271
AT5G56180.iso3	AT5G56180.iso4	0.107751	0.13917	[1,5.5406]	(5.5406,6.8371]	5.54064	1.77857	0.733333	1	-0.607713	0.888033	0.00459752	0.0120429	5	1	0.733333	1.49575	0.326265
AT5G02580.iso2	AT5G02580.iso3	0.142909	0.159099	[1,4.6451]	(4.6451,9]	4.64506	8.09113	1	0.733333	-6.71268	2.84866	0.000684445	0.0139962	4	5	0.733333	9.56134	0.628172
AT4G30060.iso12	AT4G30060.iso14	0.0380862	0.0292336	[1,1.9111]	(1.9111,6.7232]	1.91106	1.62996	1	0.733333	-0.71591	1.02282	0.0335032	0.0433929	1	5	0.733333	1.73873	0.309933
AT3G16230.iso1	AT3G16230.iso7	1	0.000472255	(1.6907,2.5699]	(2.5699,7.4614]	2.56993	1.1111	1	0.733333	-1.10308	0.682429	0.0137473	0.036128	1	5	0.733333	1.78551	0.250039
AT3G06770.iso7	AT3G06770.iso16	0.0248767	0.232961	(3.501,4.5785]	(4.5785,9]	4.57854	1.11335	1	0.733333	0.787211	-0.714876	0.0258205	0.00891595	1	5	0.733333	1.50209	0.3349
AT2G28320.iso2	AT2G28320.iso6	0.248279	0.276838	(2.5861,7.3212]	(7.3212,8.2482]	7.32121	4.22485	0.733333	1	-0.961688	0.73014	0.00724701	0.0372834	5	1	0.733333	1.69183	0.645571
AT2G25010.iso1	AT2G25010.iso2	0.518071	0.481929	(2.2027,4.7453]	(4.7453,9]	4.74526	5.4865	1	0.733333	-2.96429	1.35707	0.00300738	0.0330436	2	5	0.733333	4.32136	-0.681983
AT5G05435.iso3	AT5G05435.iso6	0.134917	0.221209	(2.1905,3.7109]	(3.7109,9]	3.71085	1.71738	1	0.722222	1.10504	-1.0304	0.00858505	0.00596179	1	6	0.722222	2.13544	-0.428016
AT4G02120.iso6	AT4G02120.iso23	0.0769127	0.0969866	(4.7531,6.2945]	(6.2945,9]	6.29447	1.68356	0.833333	0.888889	0.543679	-1.18884	0.0221394	0.0182526	2	3	0.722222	1.73252	0.348173
AT3G56860.iso4	AT3G56860.iso12	0.0023719	0.432504	[1,6.4149]	(6.4149,9]	6.4149	0.931762	0.833333	0.888889	-1.27293	1.49666	0.000383406	0.0187177	6	3	0.722222	2.76959	-0.489487
AT1G07780.iso6	AT1G07780.iso9	0.154117	0.204894	(3.5974,5.5962]	(5.5962,8.9284]	5.59616	1.22515	0.833333	0.888889	1.05826	-1.04183	0.0449783	0.0201332	2	3	0.722222	2.10009	-0.0502434
AT5G37380.iso2	AT5G37380.iso3	0.263046	0.23669	(4.7254,6.9146]	(6.9146,9]	6.91458	1.72626	0.166667	0.111111	-1.40587	1.14532	0.046094	0.0470427	2	3	0.722222	2.55119	-0.578813
AT3G10810.iso6	AT3G10810.iso7	0.412635	0.701273	(1.6757,8.3894]	(8.3894,9]	8.3894	14.8529	0.714286	1	1.69195	-1.96387	0.027395	0.0359268	7	1	0.714286	3.65582	0.00334184
AT2G01220.iso8	AT2G01220.iso17	0.0761836	0.0580716	(1.312,2.9683]	(2.9683,9]	2.9683	1.31019	1	0.714286	-0.923383	0.549677	0.0196889	0.013804	1	7	0.714286	1.47306	0.0838553
AT3G45290.iso2	AT3G45290.iso3	0.158732	0.172637	(1.0345,6.493]	(6.493,8.9964]	6.49303	2.54659	0.133333	0.166667	-0.797912	1.03868	0.00163066	0.0280593	5	2	0.7	1.83659	0.359465
AT5G61380.iso1	AT5G61380.iso6	0.0445601	0.0514256	[1,3.7492]	(3.7492,7.3378]	3.74924	1.9624	0.222222	0.0833333	-0.916054	0.632635	0.0498674	0.00234489	3	4	0.694444	1.54869	0.233489
AT4G35770.iso1	AT4G35770.iso4	0.0130292	0.015519	(1.3544,4.4734]	(4.4734,9]	4.47336	2.80868	0.111111	0.2	2.31678	-2.62111	0.00976226	0.00439156	3	5	0.688889	4.93789	0.399575
AT4G18070.iso6	AT4G18070.iso7	0.0355032	0.0367742	(1.2107,4.6556]	(4.6556,9]	4.65561	2.73308	0.888889	0.8	-2.26318	0.924027	0.0221696	0.0108472	3	5	0.688889	3.1872	-0.298424
AT5G04090.iso4	AT5G04090.iso7	0.0659599	0.05319	(2.4549,3.7404]	(3.7404,7.5446]	3.74037	1.30729	0	0.333333	-1.20261	0.801957	0.0417165	0.0367065	1	4	0.666667	2.00457	0.192163
AT4G05590.iso5	AT4G05590.iso7	0.0475308	0.0479279	(2.0575,5.5361]	(5.5361,8.9191]	5.53607	1.56857	0.111111	0.222222	1.00655	-0.981227	0.00676383	0.0282299	3	3	0.666667	1.98778	0.18726
AT3G17740.iso2	AT3G17740.iso3	1	1	[1,8.2335]	(8.2335,9]	8.23349	3.52486	0.333333	0	-1.65277	0.952147	0.00089186	0.0286324	8	1	0.666667	2.60492	-0.860877
AT2G05380.iso4	AT2G05380.iso5	0.000963628	0.00113734	(3.4223,4.5394]	(4.5394,7.2264]	4.53942	2.62975	0	0.333333	2.56101	-1.35941	0.00315551	0.023392	1	3	0.666667	3.92042	-0.00326274
AT5G64240.iso2	AT5G64240.iso3	0.342961	0.376522	[1,3.7178]	(3.7178,6.7437]	3.71776	5.13976	0.777778	0.888889	-2.81565	2.32739	0.00551965	0.0274308	3	3	0.666667	5.14304	-0.219797
AT5G54250.iso2	AT5G54250.iso4	0.451127	0.548873	(2.925,3.119]	(3.119,7.6581]	3.11904	7.22398	1	0.666667	0.126957	-2.78898	0.0470371	0.018344	1	4	0.666667	2.91594	-0.0557353
AT5G51150.iso2	AT5G51150.iso4	0.15639	0.191445	(4.5765,5.5954]	(5.5954,9]	5.59543	3.13533	1	0.666667	0.98399	-0.974316	0.0372206	0.0197834	1	4	0.666667	1.95831	0.655395
AT5G28020.iso1	AT5G28020.iso5	0.161338	0.148676	[1,2.6761]	(2.6761,5.8988]	2.67607	10.2369	1	0.666667	-6.50195	7.13529	0.0419472	0.0326691	2	3	0.666667	13.6372	-0.330514
AT4G17695.iso3	AT4G17695.iso6	0.0979816	0.080597	(3.0834,4.5892]	(4.5892,9]	4.58917	2.71976	1	0.666667	-1.42478	1.1968	0.0389761	0.0193419	1	5	0.666667	2.62157	-0.0447261
AT4G12720.iso5	AT4G12720.iso6	0.491113	0.465482	[1,1.3617]	(1.3617,5.2683]	1.36172	15.4003	1	0.666667	-6.56417	9.67251	0.00139056	0.0363597	1	4	0.666667	16.2367	-0.0244163
AT2G04800.iso3	AT2G04800.iso5	0.154067	0.197701	[1,1.2625]	(1.2625,7.2015]	1.26253	6.74812	1	0.666667	2.57677	-3.04188	0.0318076	0.00722729	1	6	0.666667	5.61865	-0.0805594
AT2G01320.iso1	AT2G01320.iso12	0.323066	0.307114	[1,1.7977]	(1.7977,8.228]	1.79771	6.18985	1	0.666667	-1.31194	0.728006	0.0400374	0.0276262	1	7	0.666667	2.03995	0.470242
AT1G80030.iso4	AT1G80030.iso6	0.233324	0.266011	[1,3.2126]	(3.2126,6.9177]	3.21255	2.72979	0.888889	0.777778	0.505233	-1.28531	0.025731	0.0419812	3	3	0.666667	1.79054	0.212992
AT1G02145.iso2	AT1G02145.iso11	0.313704	0.299762	(3.2047,6.7143]	(6.7143,9]	6.71429	4.57999	0.777778	0.888889	3.20977	-1.85476	0.0291321	0.0169681	3	3	0.666667	5.06454	-0.831833
AT2G26210.iso9	AT2G26210.iso10	0.0393542	0.0374561	[1,3.5488]	(3.5488,7.2489]	3.54881	2.32158	0.888889	0.75	-2.69506	2.05867	0.00382676	0.0158361	3	4	0.638889	4.75373	-0.489563
AT1G72275.iso1	AT1G72275.iso2	0.435205	0.564795	(2.9264,6.7459]	(6.7459,9]	6.74589	1.43716	0.25	0.111111	0.638561	-1.42698	0.027585	0.00522704	4	3	0.638889	2.06554	-0.729945
AT1G58602.iso6	AT1G58602.iso11	0.499827	0.500173	(2.0904,6.2475]	(6.2475,9]	6.24752	3.1903	0.75	0.888889	0.894163	-1.23269	0.0172016	0.0218357	4	3	0.638889	2.12686	0.509191
AT5G43320.iso4	AT5G43320.iso5	0.0365125	0.0330489	(1.3673,3.2032]	(3.2032,8.4855]	3.2032	3.40382	0.833333	0.8	-0.799133	1.0372	0.0280881	0.00569328	2	5	0.633333	1.83634	0.0857253
AT2G43040.iso1	AT2G43040.iso3	0.32472	0.215012	(1.2873,2.9401]	(2.9401,9]	2.94006	2.63684	0	0.380952	-1.53286	1.52904	0.0315777	0.0432185	1	7	0.619048	3.0619	-0.394038
AT2G39435.iso3	AT2G39435.iso6	0.353904	0.182755	(1.2772,2.4905]	(2.4905,9]	2.49052	2.76815	0	0.380952	-2.56296	1.71141	0.0458995	0.0194781	1	7	0.619048	4.27437	-0.0797407
AT5G17670.iso1	AT5G17670.iso9	0.150417	0.114891	[1,3.4979]	(3.4979,9]	3.49788	2.1195	0.777778	0.833333	-0.50396	1.04026	0.0280957	0.00276641	3	6	0.611111	1.54422	0.270062
AT4G39260.iso14	AT4G39260.iso21	0.20036	0.213713	(2.6358,8.1596]	(8.1596,9]	8.15962	78.6253	0.611111	1	-18.2442	61.9872	0.0288949	0.00347952	6	1	0.611111	80.2314	0.0335297
AT2G26210.iso10	AT2G26210.iso14	0.0374561	0.0282731	[1,3.7997]	(3.7997,5.9557]	3.79972	1.37829	0.222222	0.166667	1.69192	-0.847475	0.0143734	0.0389755	3	2	0.611111	2.5394	0.123564
AT1G04830.iso9	AT1G04830.iso10	0.0966565	0.119837	[1,7.6789]	(7.6789,9]	7.67893	1.73053	0.761905	0.833333	-0.731047	0.720895	0.00567074	0.0160439	7	2	0.595238	1.45194	-0.0023172
AT5G35180.iso7	AT5G35180.iso10	0.0550119	0.05343	(1.403,5.3533]	(5.3533,9]	5.35334	3.54466	0.75	0.833333	-1.05815	1.19009	0.0180866	0.00151271	4	4	0.583333	2.24824	-0.197588
AT4G20320.iso3	AT4G20320.iso11	0.0818332	0.066138	[1,4.5058]	(4.5058,6.9841]	4.50578	1.83884	0.25	0.166667	0.679219	-0.95423	0.0462995	0.0235313	4	2	0.583333	1.63345	0.601476
AT2G34310.iso3	AT2G34310.iso6	0.0469783	0.0517236	(3.703,7.475]	(7.475,9]	7.47495	2.07844	0.25	0.166667	0.536471	-0.903219	0.0450547	0.0113217	4	2	0.583333	1.43969	0.00286463
AT4G12720.iso5	AT4G12720.iso6	0.491113	0.465482	(1.3617,5.2683]	(5.2683,9]	5.26829	16.6828	0.666667	0.916667	9.67251	-5.94437	0.0363597	9.99546e-05	4	4	0.583333	15.6169	-0.0244163
AT4G37070.iso1	AT4G37070.iso4	0.00827872	0.00840356	[1,5.9619]	(5.9619,9]	5.96192	1.18672	0.733333	0.833333	-1.19933	1.44157	0.00802488	0.0400292	5	4	0.566667	2.6409	-0.442658
AT4G14385.iso3	AT4G14385.iso7	0.0677213	0.0912147	(2.664,4.7029]	(4.7029,9]	4.70286	1.19016	0.166667	0.266667	0.61424	-0.766169	0.0395843	0.0336598	2	5	0.566667	1.38041	-0.0963681
AT1G14230.iso2	AT1G14230.iso4	0.043345	0.0409794	[1,4.8547]	(4.8547,9]	4.85465	1.24904	0.833333	0.733333	-0.748115	0.726995	0.00722411	0.0155383	4	5	0.566667	1.47511	0.0828427
AT5G41370.iso4	AT5G41370.iso14	0.0737055	0.0552218	(3.1037,6.6149]	(6.6149,9]	6.61491	0.992662	0.222222	0.222222	-0.410038	1.42554	0.037334	0.00542961	3	3	0.555556	1.83558	0.534379
AT5G47455.iso4	AT5G47455.iso7	0.306902	0.278757	[1,5.1359]	(5.1359,9]	5.13589	1.55353	0.2	0.25	0.76151	-0.637371	0.0165773	0.0324124	5	4	0.55	1.39888	-0.199177
