## Supplementary material for "Integrated Multi-omic Framework of the Plant Response to Jasmonic Acid": Supp Table 13

### Sheet: chip_validation stats
Supplementary Table 13. Gene regulatory network validation against ChIP/DAP-seq data. Validated edges are those between TFs and first neighbours in the JA gene regulatory network for which the first neighbour was also a direct target of the TF in ChIP/DAP-seq assays. * indicates ChIP-seq assay, all others were DAP-seq.
TF	Number of target geens in ChIP/DAP-seq	Number of edges in gene regulatory network	Number of edges validated by ChIP/DAP-seq
ORA59 (AT1G06160)	4510	8	1
STZ/ZAT10* (AT1G27730)	260	34	2
TCP23 (AT1G35560)	1732	12	3
DREB2B (AT3G11020)	124	6	0
NAC3/ANAC055* (AT3G15500)	377	9	1
ZAT18 (AT3G53600)	3318	6	1
ATAF2 (AT5G08790)	4317	28	5
HY5 (AT5G11260)	1068	54	3
RVE2 (AT5G37260)	2060	16	0
WRKY51 (AT5G64810)	6019	8	2
ERF1 (AT3G23240)	8042	3	1
MYC2	6178	26	23
MYC3	4092	0	0	(was not a component of gene regulatory network model)

### Sheet: chip_validation_edges
AT1G35560 (activates) APL
AT1G35560 (activates) HAT2
AT1G35560 (inhibits) ABCB26
AT3G53600 (inhibits) PERK9
ATAF2 (activates) AT1G14890
ATAF2 (activates) AT1G32460
ATAF2 (activates) AT2G17705
ATAF2 (activates) AT3G22160
ATAF2 (activates) TIFY10B
ERF1 (inhibits) ERF-1
HY5 (activates) HSFA6B
HY5 (regulates) AT4G36600
HY5 (regulates) HSD5
MYC2 (activates) A/N-InvC
MYC2 (activates) ACR7
MYC2 (activates) AIB
MYC2 (activates) AT1G23850
MYC2 (activates) AT1G25390
MYC2 (activates) AT1G61065
MYC2 (activates) AT1G69890
MYC2 (activates) AT1G70000
MYC2 (activates) AT2G18210
MYC2 (activates) AT3G45638
MYC2 (activates) AT5G25930
MYC2 (activates) ETC1
MYC2 (activates) GSTU11
MYC2 (activates) ILR1
MYC2 (activates) JAZ1
MYC2 (activates) JAZ10
MYC2 (activates) MKK9
MYC2 (activates) PEPR2
MYC2 (activates) TIFY10B
MYC2 (inhibits) ERF-1
MYC2 (inhibits) ERF2
MYC2 (inhibits) GRX480
MYC2 (inhibits) JAZ5
NAC3 (activates) AT2G27830
ORA59 (activates) NAC2
STZ (inhibits) ERF6
STZ (inhibits) SZF1
WRKY51 (activates) AT5G03900
WRKY51 (inhibits) EXPA4
