## Supplementary material for "Integrated Multi-omic Framework of the Plant Response to Jasmonic Acid": Supp Table 14

### Sheet: tested T-DNA lines
Supplementary Table 14. List of tested T-DNA lines and T-DNA lines with a JA root growth inhibition phenotypes.
Gene	T-DNA line
AT1G02560	SALK_052763C
AT1G02560	SALK_083540C
AT1G02560	SALK_122309C
AT1G08920	SALK_025646C
AT1G09960	SALK_100140C
AT1G11670	SAIL_793_E04
AT1G12610	SALK_114390C
AT1G12610	SALK_127759C
AT1G12610	SALK_138870C
AT1G12610	SALK_008156C
AT1G12610	SALK_023913C
AT1G14110	GK-054D08C
AT1G15670	SALK_000312C
AT1G15670	SALK_014388C
AT1G17350	SALK_092765C
AT1G17350	SALK_124866
AT1G17350	SALK_031323
AT1G20310	SALK_080174C
AT1G20310	SALK_014499C
AT1G20310	SALK_014499C
AT1G20310	SALK_043349C
AT1G20515	SALK_052427C
AT1G20520	SALK_066699
AT1G29330	SALK_052077C
AT1G29330	SALK_045789C
AT1G31355	SALK_122420C
AT1G31358	SALK_032663C
AT1G31358	SALK_069005
AT1G31360	SALK_089177C
AT1G31360	SALK_087178C
AT1G35590	SALK_009763C
AT1G51400	SALK_042126C
AT1G51400	SALK_090122C
AT1G51760	SALK_042101C
AT1G51760	SALK_090805C
AT1G52890	SALK_096310C
AT1G61065	SALK_010259C
AT1G61065	SAIL_138_D09C
AT1G61070	SALK_138431C
AT1G66600	SALK_075986C
AT1G69890	SALK_063990C
AT1G69890	SALK_124039C
AT1G70690	SALK_016278C
AT1G72040	SALK_011420C
AT1G72040	SALK_125581C
AT1G72050	SALK_008626C
AT1G74420	SALK_070464C
AT1G74420	SALK_045666C
AT1G74420	SALK_062263C
AT1G74920	SAIL_565_H07
AT1G76380	SALK_025965C
AT1G76380	SALK_130106C
AT1G76380	SALK_004343C
AT1G78650	SALK_034245C
AT1G78650	SALK_073061C
AT1G78660	SALK_018537C
AT1G78660	SALK_002474C
AT2G24570	SALK_076337C
AT2G24570	SALK_130559C
AT2G24570	SALK_094997C
AT2G24860	SALK_142975C
AT2G25460	SALK_113362C
AT2G25460	SALK_017505C
AT2G25460	SALK_141442C
AT2G25460	SALK_053784C
AT2G25460	SAIL_676_E05
AT2G27700	SALK_109541C
AT2G27700	SALK_070295
AT2G27820	SALK_029949C
AT2G27820	SALK_071907C
AT2G27830	SALK_010071C
AT2G27830	SALK_068806C
AT2G27830	SALK_046683C
AT2G30100	SALK_053945C
AT2G30100	SAIL_703_C10
AT2G30100	SAIL_1214_C01
AT2G30100	SALK_045732C
AT2G34490	GK-082D10.05
AT2G35940	GK-114D09.02
AT2G35945	GK-114D09C
AT2G35945	GK-484D08C
AT2G37020	SALK_018409C
AT2G37020	SAIL_36_G04C
AT2G37020	SAIL_291_E04C
AT2G37025	SALK_066737C
AT2G37025	SALK_066737C
AT2G37610	SALK_062505C
AT2G37610	SALK_122160
AT2G37620	SALK_093023C
AT2G39415	SALK_012790C
AT2G39415	SALK_076953C
AT2G39420	SAIL_530_E08
AT2G44830	GK-274F04
AT2G46360	SALK_037079C
AT2G46360	SALK_152115
AT3G09570	SALK_112904C
AT3G09570	SALK_085932C
AT3G09570	SALK_033163C
AT3G09950	SALK_107341C
AT3G10270	SALK_140327C
AT3G16340	SALK_081047C
AT3G16340	SALK_119306C
AT3G16340	SALK_082662C
AT3G16340	SALK_102381C
AT3G16340	SAIL_757_D03
AT3G16340	GK-255G10
AT3G22275	SALK_149961C
AT3G22290	SAIL_1219_B09
AT3G23090	SALK_100124C
AT3G23090	SALK_114610C
AT3G23090	SALK_049025C
AT3G23090	SALK_132065C
AT3G29575	SALK_052114C
AT3G44860	SALK_119380
AT3G53600	SALK_132289C
AT3G53600	SALK_027144C
AT3G56190	SALK_042735C
AT3G56190	SALK_071047C
AT3G56200	SALK_126965C
AT3G59350	SALK_095719C
AT3G59350	SALK_136404C
AT3G62010	SALK_023939
AT4G01080	SALK_125280C
AT4G15765	GK-430C10C
AT4G18160	SALK_085696C
AT4G18160	SALK_049137C
AT4G22220	SALK_006332C
AT4G28300	SALK_048257C
AT4G28300	SALK_080244C
AT4G29930	SALK_149244C
AT4G29930	SALK_049808C
AT4G29930	SAIL_104_C12
AT4G30260	SALK_063157C
AT4G30260	SALK_129888C
AT4G30270	SAIL_94_H03
AT4G32490	SALK_137943C
AT4G37850	SALK_080900C
AT5G04120	SALK_047748C
AT5G13180	GK-799H09C
AT5G13550	SALK_037378C
AT5G13550	SALK_103873C
AT5G13550	SALK_054520C
AT5G14710	SALK_014366C
AT5G14710	SALK_058110C
AT5G14710	SALK_092651C
AT5G14710	SAIL_848_B06
AT5G14950	SALK_052443C
AT5G14950	SALK_141821C
AT5G14960	SALK_093190C
AT5G19100	SALK_052281C
AT5G24290	SALK_098787C
AT5G24290	SALK_080219C
AT5G24290	SAIL_216_F09C
AT5G24290	SAIL_1286_E03
AT5G27930	SALK_042824C
AT5G27930	SALK_048861C
AT5G38020	SALK_044391C
AT5G38020	SAIL_437_G03
AT5G38030	SALK_088805C
AT5G38030	SALK_117068C
AT5G38030	SALK_123259C
AT5G39790	SALK_012617C
AT5G39800	SALK_090840
AT5G40260	SALK_137176C
AT5G40260	SALK_141891C
AT5G40260	SALK_142803C
AT5G40260	SALK_092239C
AT5G47730	SALK_116953C
AT5G47730	SALK_026969C
AT5G47740	SALK_093225C
AT5G47750	SALK_011339C
AT5G48000	SALK_148229C
AT5G48000	SAIL_230_D02C
AT5G52400	SALK_017660
AT5G52400	SALK_018882
AT5G53050	SALK_126540C
AT5G53060	SALK_013918C
AT5G53060	SALK_080468C
AT5G53060	SALK_064658C
AT5G53060	SALK_037297C
AT5G54040	SALK_021867C
AT5G54040	SALK_079220C
AT5G58530	SALK_143653C
AT5G58530	SALK_011458C
AT5G61780	SALK_073041C
AT5G61780	SALK_062222C
AT5G61780	SALK_118540C
AT5G62700	SALK_139499C
AT5G62700	SALK_073132C
AT5G63460	SALK_081993C
AT5G63460	SALK_132910C
AT5G63460	SALK_069601
AT5G66750	SALK_017457C
AT5G66750	SALK_000590

### Sheet: T-DNA lines with JA phenotypes
Gene	Phenotype	T-DNA line	Gene description
AT5G48000	hypersensitive	SAIL_230_D02, SALK_148229	CYP708A2
AT4G01080	hypersensitive	SALK_125280	TRICHOME BIREFRINGENCE-LIKE 26 (TBL26)
AT1G76380	hypersensitive	SALK_130106	DNA-binding bromodomain-containing protein
AT2G39415	hypersensitive	SALK_012790, SALK_076953	F-box family protein
AT5G47730	hypersensitive	SALK_116953	Sec14p-like phosphatidylinositol transfer family protein
AT1G66600	hyposensitive	SALK_075986	ABA OVERLY SENSITIVE MUTANT 3 (ABO3)
AT1G74420	hyposensitive	SALK_070464, SALK_045666	FUCOSYLTRANSFERASE 3 (FUT3)
