## Supplementary material for "Integrated Multi-omic Framework of the Plant Response to Jasmonic Acid": Supp Table 15

### Sheet: Supplementary Table 15
Supplementary Table 15. List of parameters used during gene regulatory network reconstruction.
Parameters used for GRN inference
Parameter	Value
numiters	1
maxprop
connecthubs	TRUE
clusteringseed
clustering_type
usepresetclusters	TRUE
